# Population genomics of the rice landrace Acuce reveals exceptional dynamics of immune receptors

**DOI:** 10.1101/2024.02.15.579491

**Authors:** Stéphane De Mita, Shengchang Duan, Xiang Li, Rémi Pélissier, Laura Mathieu, Jingyu Li, Linna Ma, Zihang Li, Jingjing Liao, Xiahong He, Youyong Zhu, Chengyun Li, Yang Dong, Jean-Benoit Morel, Huichuan Huang

## Abstract

In cultivated plants such as *Oryza sativa*, landraces harbour high levels of diversity, in sharp contrast with genetically uniform modern varieties. The Yuanyang terraces (China) are renowned for traditional farming involving landraces and low disease incidence. To understand the molecular basis of these resistance levels, we explored the genomic diversity of Acuce, one of the oldest landraces in the region. Based on whole-genome resequencing of over 200 Acuce plants, we evaluated the diversity of immunity and agronomical genes with respect to the rest of the genome. In parallel, we analysed the genetic basis of pathogen resistance and agronomical traits. Acuce exhibits high levels of diversity, reaching 38% of the worldwide levels. We uncovered an excess of diversity and signatures of directional selection associated with immunity genes, in contrast with agricultural traits. Furthermore, cultures of mixed genotypes exhibited superior performances for both pathogen resistance and agricultural traits. We showed that, within one single landrace, traditional farmer practices selected optimal agricultural traits while maintaining diversity enabling pathogen resistance. This study elucidates the complex interplay between genetic diversity, natural selection related to pathogens, and selection for agricultural traits within traditional landraces, providing insights into sustainable agricultural practices in diverse cropping systems.

---

Keywords: landrace, diversity, immune receptor, pathogen resistance, *Oryza sativa*
