## Supplementary Table S2 for "Population genomics of the rice landrace Acuce reveals exceptional dynamics of immune receptors"

### Sheet: per pop
Population	nseff	S	Pi	He	Ho	Fis	D			Pi	He
Acuce	216	411297	74740.9	0.182	0.043	0.765	0.262		Acuce vs XI	0.380316
Acuce_1	116	305078	50799.3	0.167	0.032	0.807	-0.382		Acuce vs YYT	0.442175
Acuce_2	88	320004	59273.2	0.185	0.092	0.502	-0.224		HY3 vs Acuce	0.586351
Acuce_3	12	154614	51291.2	0.332	0.027	0.92	0.009
inbred	174	428465	58368.7	0.136	0.046	0.665	-0.716
inbred_1	150	368213	41258.5	0.112	0.052	0.533	-1.237		Acuce vs Inbred		1.33824
inbred_2	6	127166	65526.5	0.515	0.062	0.88	1.151
inbred_3	18	158394	52525.9	0.332	0.166	0.501	0.603
HY3	46	365233	43824.5	0.12	0.07	0.418	-1.751
XI	99.58	774811	196523	0.254	0.035	0.864	1.071
YYT	377.19	653130	169030	0.259	0.014	0.944	2.125
YYT1	219.56	552816	134271	0.243	0.023	0.904	1.445
YYT2	45.96	85593	10312.5	0.12	0.045	0.628	-1.743
YYT3	71.72	357789	113328	0.317	0.013	0.958	1.888
YYT4	39.78	170106	15597.4	0.092	0.034	0.63	-2.299
V1	68	299216	72526.8	0.242	0.03	0.878	0.571
V2	88	326834	67364.9	0.206	0.049	0.762	0.141
V3	58	297093	67691.1	0.228	0.098	0.571	0.197
Gingko	10	179599	73648	0.41	0.02	0.951	0.804
Xiao Shui Jing	32	191744	56526.1	0.295	0.016	0.946	0.727
Tur Guo Zhai	20	243693	79928.7	0.328	0.013	0.962	0.687
Xiao Zhai	6	121675	54549.5	0.448	0.557	-0.243	0.154
Da Yu Tang	88	326834	67364.9	0.206	0.049	0.762	0.141
Huang Cao Ling	42	273345	71617.3	0.262	0.073	0.723	0.477
Hou Zi Zhai	2	55208	55208	1	1	0	NC
Ai Chun	2	78814	78814	1	1	0	NC
A Zhe Ke	8	96731	37638.5	0.389	0.414	-0.063	0.049
Pu Gao Xin Zhai	4	98802	54735.2	0.554	0.659	-0.19	0.165
