## Supplementary Table S4 for "Population genomics of the rice landrace Acuce reveals exceptional dynamics of immune receptors"

### Sheet: Acuce1
Class	GO_Name	GO_ID	GO_Level	P_value	EnrichmentScore	HitsGenesCountsInSelectedSet	HitsGenesCountsInBackground	AllGenesCountsInSelectedSet	AllGenesCountsInBackground	GenesOfSelectedSetInGOterm	corrected p-value(BH method)
Molecular function	metalloendopeptidase activity	GO:0004222	6	7.83264e-05	11.3263	5	59	123	16439	YLG10G002192,YLG10G002190,YLG10G002191,YLG10G002189,YLG10G002188,	0.015117
Molecular function	metallopeptidase activity	GO:0008237	5	0.000804391	6.8892	5	97	123	16439	YLG10G002192,YLG10G002190,YLG10G002191,YLG10G002189,YLG10G002188,	0.0776237
Molecular function	ubiquitin-protein transferase activity	GO:0004842	5	0.00784379	3.47144	6	231	123	16439	YLG10G002161,YLG10G002137,YLG10G002135,YLG10G002256,YLG10G002132,YLG10G002113,	0.252309
Molecular function	ubiquitin-like protein transferase activity	GO:0019787	4	0.00901491	3.36934	6	238	123	16439	YLG10G002161,YLG10G002137,YLG10G002135,YLG10G002256,YLG10G002132,YLG10G002113,	0.248554
Molecular function	sequence-specific DNA binding	GO:0043565	6	0.00999518	2.94199	7	318	123	16439	YLG01G005208,YLG10G002054,YLG10G002186,YLG01G005175,YLG10G002261,YLG01G005194,YLG01G005196,	0.241134
Molecular function	cation binding	GO:0043169	4	0.015048	1.59935	23	1922	123	16439	YLG01G005208,YLG01G005201,YLG10G002078,YLG01G005204,YLG10G002192,YLG10G002190,YLG10G002191,YLG10G002089,YLG10G002083,YLG10G002299,YLG10G002189,YLG10G002188,YLG10G002186,YLG10G002061,YLG10G002277,YLG10G002273,YLG04G001312,YLG10G002110,YLG10G002111,YLG10G002120,YLG10G002249,YLG10G002107,YLG01G005191,	0.290426
Molecular function	phosphoric ester hydrolase activity	GO:0042578	5	0.0242567	2.70001	6	297	123	16439	YLG01G005204,YLG10G002089,YLG10G002164,YLG04G001309,YLG04G001310,YLG10G002107,	0.312103
Molecular function	zinc ion binding	GO:0008270	7	0.02428	2.15565	9	558	123	16439	YLG01G005208,YLG10G002192,YLG10G002190,YLG10G002191,YLG10G002083,YLG10G002189,YLG10G002188,YLG10G002186,YLG10G002111,	0.292878
Molecular function	ion binding	GO:0043167	3	0.047088	1.25574	44	4683	123	16439	YLG10G002097,YLG10G002302,YLG10G002300,YLG01G005208,YLG01G005201,YLG10G002078,YLG01G005204,YLG01G005209,YLG10G002192,YLG10G002190,YLG10G002191,YLG10G002089,YLG10G002083,YLG10G002299,YLG10G002294,YLG10G002189,YLG10G002188,YLG10G002186,YLG10G002061,YLG10G002277,YLG10G002276,YLG10G002273,YLG10G002286,YLG10G002166,YLG10G002136,YLG10G002257,YLG10G002258,YLG10G002135,YLG10G002132,YLG04G001307,YLG10G002…	0.293161
Cellular component	extracellular matrix	GO:0031012	4	2.24693e-09	66.8118	5	7	41	3835	YLG10G002192,YLG10G002190,YLG10G002191,YLG10G002189,YLG10G002188,	1.93236e-07
Cellular component	external encapsulating structure	GO:0030312	3	9.14885e-07	17.0067	6	33	41	3835	YLG10G002192,YLG10G002190,YLG10G002191,YLG10G002189,YLG10G002188,YLG10G002112,	3.93401e-05
Cellular component	cell periphery	GO:0071944	3	0.00100476	4.27945	7	153	41	3835	YLG10G002192,YLG10G002190,YLG10G002191,YLG10G002189,YLG10G002188,YLG10G002114,YLG10G002112,	0.0288031
Biological process	protein ubiquitination	GO:0016567	9	0.00390644	3.48872	7	236	92	10821	YLG10G002161,YLG10G002137,YLG10G002135,YLG10G002256,YLG10G002132,YLG01G005176,YLG10G002113,	1
Biological process	protein modification by small protein conjugation	GO:0032446	8	0.00448028	3.40222	7	242	92	10821	YLG10G002161,YLG10G002137,YLG10G002135,YLG10G002256,YLG10G002132,YLG01G005176,YLG10G002113,	0.97446
Biological process	protein modification by small protein conjugation or removal	GO:0070647	7	0.0122627	2.81002	7	293	92	10821	YLG10G002161,YLG10G002137,YLG10G002135,YLG10G002256,YLG10G002132,YLG01G005176,YLG10G002113,	0.38102

### Sheet: Acuce2
Class	GO_Name	GO_ID	GO_Level	P_value	EnrichmentScore	HitsGenesCountsInSelectedSet	HitsGenesCountsInBackground	AllGenesCountsInSelectedSet	AllGenesCountsInBackground	GenesOfSelectedSetInGOterm	corrected p-value(BH method)
Molecular function	protein serine/threonine kinase activity	GO:0004674	7	6.05651e-08	14.8199	8	153	58	16439	YLG11G002533,YLG11G002532,YLG11G002531,YLG11G002530,YLG11G002529,YLG11G002527,YLG11G002526,YLG11G002525,	7.38894e-06
Molecular function	calmodulin binding	GO:0005516	4	2.40798e-07	36.3373	5	39	58	16439	YLG11G002539,YLG11G002536,YLG11G002535,YLG11G002524,YLG11G002541,	1.46887e-05
Molecular function	phosphotransferase activity, alcohol group as acceptor	GO:0016773	5	0.000212996	2.76428	15	1538	58	16439	YLG08G001955,YLG08G001969,YLG11G002356,YLG08G001936,YLG11G002533,YLG11G002532,YLG11G002531,YLG11G002530,YLG11G002538,YLG11G002529,YLG11G002527,YLG11G002526,YLG11G002525,YLG11G002542,YLG11G002540,	0.00866182
Molecular function	kinase activity	GO:0016301	5	0.000330294	2.65551	15	1601	58	16439	YLG08G001955,YLG08G001969,YLG11G002356,YLG08G001936,YLG11G002533,YLG11G002532,YLG11G002531,YLG11G002530,YLG11G002538,YLG11G002529,YLG11G002527,YLG11G002526,YLG11G002525,YLG11G002542,YLG11G002540,	0.010074
Molecular function	protein kinase activity	GO:0004672	6	0.00103928	2.61505	13	1409	58	16439	YLG08G001955,YLG08G001969,YLG11G002533,YLG11G002532,YLG11G002531,YLG11G002530,YLG11G002538,YLG11G002529,YLG11G002527,YLG11G002526,YLG11G002525,YLG11G002542,YLG11G002540,	0.0211321
Molecular function	transferase activity, transferring phosphorus-containing groups	GO:0016772	4	0.00105612	2.37911	15	1787	58	16439	YLG08G001955,YLG08G001969,YLG11G002356,YLG08G001936,YLG11G002533,YLG11G002532,YLG11G002531,YLG11G002530,YLG11G002538,YLG11G002529,YLG11G002527,YLG11G002526,YLG11G002525,YLG11G002542,YLG11G002540,	0.0184066
Molecular function	adenyl ribonucleotide binding	GO:0032559	8	0.00888174	1.85476	16	2445	58	16439	YLG11G002488,YLG08G001955,YLG08G001969,YLG11G002356,YLG11G002475,YLG08G001936,YLG11G002533,YLG11G002532,YLG11G002531,YLG11G002538,YLG11G002529,YLG11G002527,YLG11G002526,YLG11G002542,YLG11G002540,YLG11G002508,	0.0902977
Molecular function	catalytic activity, acting on a protein	GO:0140096	3	0.0118252	1.79885	16	2521	58	16439	YLG08G001955,YLG11G002481,YLG11G002480,YLG08G001969,YLG11G002478,YLG11G002533,YLG11G002532,YLG11G002531,YLG11G002530,YLG11G002538,YLG11G002529,YLG11G002527,YLG11G002526,YLG11G002525,YLG11G002542,YLG11G002540,	0.103049
Molecular function	adenyl nucleotide binding	GO:0030554	7	0.0141069	1.76455	16	2570	58	16439	YLG11G002488,YLG08G001955,YLG08G001969,YLG11G002356,YLG11G002475,YLG08G001936,YLG11G002533,YLG11G002532,YLG11G002531,YLG11G002538,YLG11G002529,YLG11G002527,YLG11G002526,YLG11G002542,YLG11G002540,YLG11G002508,	0.101238
Molecular function	purine ribonucleotide binding	GO:0032555	7	0.0189484	1.70742	16	2656	58	16439	YLG11G002488,YLG08G001955,YLG08G001969,YLG11G002356,YLG11G002475,YLG08G001936,YLG11G002533,YLG11G002532,YLG11G002531,YLG11G002538,YLG11G002529,YLG11G002527,YLG11G002526,YLG11G002542,YLG11G002540,YLG11G002508,	0.128428
Molecular function	ribonucleotide binding	GO:0032553	6	0.0212573	1.68521	16	2691	58	16439	YLG11G002488,YLG08G001955,YLG08G001969,YLG11G002356,YLG11G002475,YLG08G001936,YLG11G002533,YLG11G002532,YLG11G002531,YLG11G002538,YLG11G002529,YLG11G002527,YLG11G002526,YLG11G002542,YLG11G002540,YLG11G002508,	0.129669
Molecular function	ATP binding	GO:0005524	9	0.0219415	1.7675	14	2245	58	16439	YLG08G001955,YLG08G001969,YLG11G002356,YLG08G001936,YLG11G002533,YLG11G002532,YLG11G002531,YLG11G002538,YLG11G002529,YLG11G002527,YLG11G002526,YLG11G002542,YLG11G002540,YLG11G002508,	0.12747
Molecular function	carbohydrate derivative binding	GO:0097367	3	0.0231102	1.66908	16	2717	58	16439	YLG11G002488,YLG08G001955,YLG08G001969,YLG11G002356,YLG11G002475,YLG08G001936,YLG11G002533,YLG11G002532,YLG11G002531,YLG11G002538,YLG11G002529,YLG11G002527,YLG11G002526,YLG11G002542,YLG11G002540,YLG11G002508,	0.128156
Molecular function	purine nucleotide binding	GO:0017076	6	0.0287235	1.62716	16	2787	58	16439	YLG11G002488,YLG08G001955,YLG08G001969,YLG11G002356,YLG11G002475,YLG08G001936,YLG11G002533,YLG11G002532,YLG11G002531,YLG11G002538,YLG11G002529,YLG11G002527,YLG11G002526,YLG11G002542,YLG11G002540,YLG11G002508,	0.146011
Molecular function	purine ribonucleoside triphosphate binding	GO:0035639	5	0.0434075	1.61565	14	2456	58	16439	YLG08G001955,YLG08G001969,YLG11G002356,YLG08G001936,YLG11G002533,YLG11G002532,YLG11G002531,YLG11G002538,YLG11G002529,YLG11G002527,YLG11G002526,YLG11G002542,YLG11G002540,YLG11G002508,	0.143128
Molecular function	nucleotide binding	GO:0000166	5	0.0454102	1.53882	16	2947	58	16439	YLG11G002488,YLG08G001955,YLG08G001969,YLG11G002356,YLG11G002475,YLG08G001936,YLG11G002533,YLG11G002532,YLG11G002531,YLG11G002538,YLG11G002529,YLG11G002527,YLG11G002526,YLG11G002542,YLG11G002540,YLG11G002508,	0.145791
Molecular function	nucleoside phosphate binding	GO:1901265	4	0.0454102	1.53882	16	2947	58	16439	YLG11G002488,YLG08G001955,YLG08G001969,YLG11G002356,YLG11G002475,YLG08G001936,YLG11G002533,YLG11G002532,YLG11G002531,YLG11G002538,YLG11G002529,YLG11G002527,YLG11G002526,YLG11G002542,YLG11G002540,YLG11G002508,	0.145791
Molecular function	anion binding	GO:0043168	4	0.0490717	1.52382	16	2976	58	16439	YLG11G002488,YLG08G001955,YLG08G001969,YLG11G002356,YLG11G002475,YLG08G001936,YLG11G002533,YLG11G002532,YLG11G002531,YLG11G002538,YLG11G002529,YLG11G002527,YLG11G002526,YLG11G002542,YLG11G002540,YLG11G002508,	0.149669
Cellular component	cytoplasm	GO:0005737	3	0.0148604	2.9591	5	720	9	3835	YLG08G001944,YLG08G001943,YLG08G001956,YLG11G002461,YLG11G002507,	0.148604
Cellular component	membrane-bounded organelle	GO:0043227	4	0.0493859	2.21471	5	962	9	3835	YLG08G001944,YLG08G001943,YLG11G002362,YLG08G001956,YLG11G002507,	0.219493
Cellular component	intracellular membrane-bounded organelle	GO:0043231	5	0.0493859	2.21471	5	962	9	3835	YLG08G001944,YLG08G001943,YLG11G002362,YLG08G001956,YLG11G002507,	0.219493
Biological process	cell surface receptor signaling pathway	GO:0007166	6	0	18.1417	17	195	52	10821	YLG11G002534,YLG11G002533,YLG11G002532,YLG11G002531,YLG11G002538,YLG11G002523,YLG11G002522,YLG11G002529,YLG11G002528,YLG11G002527,YLG11G002526,YLG11G002554,YLG11G002550,YLG11G002543,YLG11G002542,YLG11G002540,YLG11G002511,	0
Biological process	signal transduction	GO:0007165	5	2.0639e-12	7.34912	19	538	52	10821	YLG08G001955,YLG08G001974,YLG11G002534,YLG11G002533,YLG11G002532,YLG11G002531,YLG11G002538,YLG11G002523,YLG11G002522,YLG11G002529,YLG11G002528,YLG11G002527,YLG11G002526,YLG11G002554,YLG11G002550,YLG11G002543,YLG11G002542,YLG11G002540,YLG11G002511,	2.08454e-10
Biological process	signaling	GO:0023052	2	2.2039e-12	7.3219	19	540	52	10821	YLG08G001955,YLG08G001974,YLG11G002534,YLG11G002533,YLG11G002532,YLG11G002531,YLG11G002538,YLG11G002523,YLG11G002522,YLG11G002529,YLG11G002528,YLG11G002527,YLG11G002526,YLG11G002554,YLG11G002550,YLG11G002543,YLG11G002542,YLG11G002540,YLG11G002511,	1.48396e-10
Biological process	cell communication	GO:0007154	3	2.85794e-12	7.21501	19	548	52	10821	YLG08G001955,YLG08G001974,YLG11G002534,YLG11G002533,YLG11G002532,YLG11G002531,YLG11G002538,YLG11G002523,YLG11G002522,YLG11G002529,YLG11G002528,YLG11G002527,YLG11G002526,YLG11G002554,YLG11G002550,YLG11G002543,YLG11G002542,YLG11G002540,YLG11G002511,	1.44326e-10
Biological process	response to stimulus	GO:0050896	2	3.4891e-12	3.88339	29	1554	52	10821	YLG11G002488,YLG08G001955,YLG08G001974,YLG11G002476,YLG11G002475,YLG11G002474,YLG11G002473,YLG11G002470,YLG11G002468,YLG11G002463,YLG11G002534,YLG11G002533,YLG11G002532,YLG11G002531,YLG11G002538,YLG11G002523,YLG11G002522,YLG11G002529,YLG11G002528,YLG11G002527,YLG11G002526,YLG11G002645,YLG11G002554,YLG11G002550,YLG11G002543,YLG11G002542,YLG11G002540,YLG11G002511,YLG11G002509,	1.4096e-10
Biological process	cellular response to stimulus	GO:0051716	3	8.71473e-10	5.18195	19	763	52	10821	YLG08G001955,YLG08G001974,YLG11G002534,YLG11G002533,YLG11G002532,YLG11G002531,YLG11G002538,YLG11G002523,YLG11G002522,YLG11G002529,YLG11G002528,YLG11G002527,YLG11G002526,YLG11G002554,YLG11G002550,YLG11G002543,YLG11G002542,YLG11G002540,YLG11G002511,	2.93396e-08
Biological process	defense response	GO:0006952	4	9.22846e-05	4.76556	9	393	52	10821	YLG11G002488,YLG11G002476,YLG11G002475,YLG11G002474,YLG11G002473,YLG11G002470,YLG11G002468,YLG11G002463,YLG11G002645,	0.00266307
Biological process	regulation of cellular process	GO:0050794	4	0.000107201	2.27132	21	1924	52	10821	YLG08G001955,YLG08G001967,YLG08G001974,YLG11G002534,YLG11G002533,YLG11G002532,YLG11G002531,YLG11G002538,YLG11G002523,YLG11G002522,YLG11G002643,YLG11G002529,YLG11G002528,YLG11G002527,YLG11G002526,YLG11G002554,YLG11G002550,YLG11G002543,YLG11G002542,YLG11G002540,YLG11G002511,	0.00270682
Biological process	regulation of biological process	GO:0050789	3	0.00045293	2.05648	21	2125	52	10821	YLG08G001955,YLG08G001967,YLG08G001974,YLG11G002534,YLG11G002533,YLG11G002532,YLG11G002531,YLG11G002538,YLG11G002523,YLG11G002522,YLG11G002643,YLG11G002529,YLG11G002528,YLG11G002527,YLG11G002526,YLG11G002554,YLG11G002550,YLG11G002543,YLG11G002542,YLG11G002540,YLG11G002511,	0.0101658
Biological process	biological regulation	GO:0065007	2	0.000643513	2.00552	21	2179	52	10821	YLG08G001955,YLG08G001967,YLG08G001974,YLG11G002534,YLG11G002533,YLG11G002532,YLG11G002531,YLG11G002538,YLG11G002523,YLG11G002522,YLG11G002643,YLG11G002529,YLG11G002528,YLG11G002527,YLG11G002526,YLG11G002554,YLG11G002550,YLG11G002543,YLG11G002542,YLG11G002540,YLG11G002511,	0.012999
Biological process	response to stress	GO:0006950	3	0.00466592	2.56592	10	811	52	10821	YLG11G002488,YLG11G002476,YLG11G002475,YLG11G002474,YLG11G002473,YLG11G002470,YLG11G002468,YLG11G002463,YLG11G002645,YLG11G002509,	0.0856833
Biological process	phosphorylation	GO:0016310	6	0.0452314	1.68499	12	1482	52	10821	YLG08G001955,YLG08G001969,YLG08G001936,YLG11G002533,YLG11G002532,YLG11G002531,YLG11G002538,YLG11G002529,YLG11G002527,YLG11G002526,YLG11G002542,YLG11G002540,	0.380698

### Sheet: Inbred_True_Acuce
Class	GO_Name	GO_ID	GO_Level	P_value	EnrichmentScore	HitsGenesCountsInSelectedSet	HitsGenesCountsInBackground	AllGenesCountsInSelectedSet	AllGenesCountsInBackground	GenesOfSelectedSetInGOterm	corrected p-value(BH method)
Molecular function	RNA glycosylase activity	GO:0030597	6	3.95402e-06	20.6624	5	34	117	16439	YLG10G002295,YLG08G000228,YLG08G000238,YLG08G000231,YLG08G000243,	0.000723586
Molecular function	rRNA N-glycosylase activity	GO:0030598	7	3.95402e-06	20.6624	5	34	117	16439	YLG10G002295,YLG08G000228,YLG08G000238,YLG08G000231,YLG08G000243,	0.000723586
Molecular function	catalytic activity, acting on a rRNA	GO:0140102	5	1.63109e-05	15.6116	5	45	117	16439	YLG10G002295,YLG08G000228,YLG08G000238,YLG08G000231,YLG08G000243,	0.000994965
Molecular function	hydrolase activity, hydrolyzing N-glycosyl compounds	GO:0016799	5	4.79147e-05	12.545	5	56	117	16439	YLG10G002295,YLG08G000228,YLG08G000238,YLG08G000231,YLG08G000243,	0.0021921
Biological process	post-transcriptional regulation of gene expression	GO:0010608	7	9.35e-05	10.8383	5	64	78	10821	YLG10G002295,YLG08G000228,YLG08G000238,YLG08G000231,YLG08G000243,	0.00349456
Biological process	regulation of cellular macromolecule biosynthetic process	GO:2000112	7	8.66803e-05	11.0104	5	63	78	10821	YLG10G002295,YLG08G000228,YLG08G000238,YLG08G000231,YLG08G000243,	0.00370249
Biological process	regulation of translation	GO:0006417	8	6.84954e-05	11.5609	5	60	78	10821	YLG10G002295,YLG08G000228,YLG08G000238,YLG08G000231,YLG08G000243,	0.00409602
Biological process	regulation of amide metabolic process	GO:0034248	6	6.84954e-05	11.5609	5	60	78	10821	YLG10G002295,YLG08G000228,YLG08G000238,YLG08G000231,YLG08G000243,	0.00409602
Biological process	negative regulation of protein metabolic process	GO:0051248	7	6.31408e-05	11.7568	5	59	78	10821	YLG10G002295,YLG08G000228,YLG08G000238,YLG08G000231,YLG08G000243,	0.00471978
Biological process	negative regulation of cellular macromolecule biosynthetic process	GO:2000113	8	1.85976e-05	15.0794	5	46	78	10821	YLG10G002295,YLG08G000228,YLG08G000238,YLG08G000231,YLG08G000243,	0.00556069
Biological process	negative regulation of translation	GO:0017148	9	1.85976e-05	15.0794	5	46	78	10821	YLG10G002295,YLG08G000228,YLG08G000238,YLG08G000231,YLG08G000243,	0.00556069
Biological process	negative regulation of amide metabolic process	GO:0034249	7	1.85976e-05	15.0794	5	46	78	10821	YLG10G002295,YLG08G000228,YLG08G000238,YLG08G000231,YLG08G000243,	0.00556069
Biological process	protein modification by small protein conjugation or removal	GO:0070647	7	0.000245202	4.26135	9	293	78	10821	YLG11G002272,YLG11G002264,YLG11G002260,YLG08G000283,YLG10G002256,YLG08G000205,YLG08G000204,YLG08G000207,YLG08G000208,	0.00814616
Biological process	negative regulation of cellular biosynthetic process	GO:0031327	7	0.000465886	7.70726	5	90	78	10821	YLG10G002295,YLG08G000228,YLG08G000238,YLG08G000231,YLG08G000243,	0.01393
Biological process	negative regulation of biosynthetic process	GO:0009890	6	0.000465886	7.70726	5	90	78	10821	YLG10G002295,YLG08G000228,YLG08G000238,YLG08G000231,YLG08G000243,	0.01393
Biological process	negative regulation of macromolecule biosynthetic process	GO:0010558	7	0.000465886	7.70726	5	90	78	10821	YLG10G002295,YLG08G000228,YLG08G000238,YLG08G000231,YLG08G000243,	0.01393
Biological process	negative regulation of gene expression	GO:0010629	7	0.000901447	6.66975	5	104	78	10821	YLG10G002295,YLG08G000228,YLG08G000238,YLG08G000231,YLG08G000243,	0.0207333
Biological process	negative regulation of cellular metabolic process	GO:0031324	6	0.00102475	6.48275	5	107	78	10821	YLG10G002295,YLG08G000228,YLG08G000238,YLG08G000231,YLG08G000243,	0.0218858
Biological process	negative regulation of nitrogen compound metabolic process	GO:0051172	6	0.00111365	6.3638	5	109	78	10821	YLG10G002295,YLG08G000228,YLG08G000238,YLG08G000231,YLG08G000243,	0.0221987
Molecular function	electron transfer activity	GO:0009055	4	0.000703769	7.09618	5	99	117	16439	YLG08G000269,YLG08G000272,YLG08G000273,YLG08G000270,YLG08G000271,	0.025758
Biological process	protein ubiquitination	GO:0016567	9	0.00152244	4.1149	7	236	78	10821	YLG11G002260,YLG08G000283,YLG10G002256,YLG08G000205,YLG08G000204,YLG08G000207,YLG08G000208,	0.026777
Biological process	regulation of protein metabolic process	GO:0051246	6	0.00147029	5.97977	5	116	78	10821	YLG10G002295,YLG08G000228,YLG08G000238,YLG08G000231,YLG08G000243,	0.0274761
Biological process	protein modification by small protein conjugation	GO:0032446	8	0.00175757	4.01287	7	242	78	10821	YLG11G002260,YLG08G000283,YLG10G002256,YLG08G000205,YLG08G000204,YLG08G000207,YLG08G000208,	0.0291952
Biological process	negative regulation of cellular process	GO:0048523	5	0.00285882	5.13818	5	135	78	10821	YLG10G002295,YLG08G000228,YLG08G000238,YLG08G000231,YLG08G000243,	0.0449888
Biological process	protein metabolic process	GO:0019538	5	0.00413726	1.50314	34	3138	78	10821	YLG11G002255,YLG11G002252,YLG10G002300,YLG11G002272,YLG11G002271,YLG11G002269,YLG11G002264,YLG11G002262,YLG11G002260,YLG10G002295,YLG10G002294,YLG10G002290,YLG11G000822,YLG08G000277,YLG11G000841,YLG08G000283,YLG10G002256,YLG08G002756,YLG08G002755,YLG08G002759,YLG08G000453,YLG08G000228,YLG08G002760,YLG08G000223,YLG08G002765,YLG08G000238,YLG08G000231,YLG08G000243,YLG08G000205,YLG08G000448,YLG08G000…	0.0618521
Biological process	organonitrogen compound metabolic process	GO:1901564	4	0.0058874	1.40788	39	3843	78	10821	YLG11G002255,YLG11G002252,YLG10G002300,YLG11G002272,YLG11G002271,YLG11G002269,YLG11G002264,YLG11G002262,YLG11G002260,YLG10G002299,YLG10G002295,YLG10G002294,YLG10G002290,YLG11G000822,YLG08G000277,YLG11G000841,YLG08G000283,YLG08G000289,YLG08G000287,YLG10G002256,YLG08G002756,YLG08G002755,YLG08G002759,YLG08G002750,YLG08G000453,YLG08G000228,YLG08G002760,YLG08G000223,YLG08G002765,YLG08G000238,YLG08G000…	0.0838253
Biological process	negative regulation of metabolic process	GO:0009892	5	0.00652438	4.2296	5	164	78	10821	YLG10G002295,YLG08G000228,YLG08G000238,YLG08G000231,YLG08G000243,	0.0886723
Biological process	negative regulation of macromolecule metabolic process	GO:0010605	6	0.00652438	4.2296	5	164	78	10821	YLG10G002295,YLG08G000228,YLG08G000238,YLG08G000231,YLG08G000243,	0.0886723
Biological process	translation	GO:0006412	8	0.0081246	2.56381	9	487	78	10821	YLG10G002295,YLG10G002290,YLG08G000453,YLG08G000228,YLG08G002765,YLG08G000238,YLG08G000231,YLG08G000243,YLG08G000443,	0.0971702
Biological process	peptide biosynthetic process	GO:0043043	7	0.00899378	2.52238	9	495	78	10821	YLG10G002295,YLG10G002290,YLG08G000453,YLG08G000228,YLG08G002765,YLG08G000238,YLG08G000231,YLG08G000243,YLG08G000443,	0.103428
Biological process	amide biosynthetic process	GO:0043604	6	0.0120305	2.40574	9	519	78	10821	YLG10G002295,YLG10G002290,YLG08G000453,YLG08G000228,YLG08G002765,YLG08G000238,YLG08G000231,YLG08G000243,YLG08G000443,	0.133227
Biological process	negative regulation of biological process	GO:0048519	4	0.0148702	3.45101	5	201	78	10821	YLG10G002295,YLG08G000228,YLG08G000238,YLG08G000231,YLG08G000243,	0.138943
Biological process	nitrogen compound metabolic process	GO:0006807	3	0.0190967	1.21734	53	6040	78	10821	YLG11G002255,YLG11G002252,YLG10G002301,YLG10G002300,YLG11G002272,YLG11G002271,YLG11G002269,YLG11G002264,YLG11G002262,YLG11G002260,YLG10G002299,YLG10G002295,YLG08G000259,YLG10G002294,YLG10G002290,YLG11G000822,YLG10G002274,YLG08G000274,YLG08G000277,YLG10G002272,YLG11G000841,YLG08G000283,YLG08G000289,YLG08G000287,YLG08G000280,YLG10G002256,YLG08G000456,YLG08G002756,YLG08G000457,YLG08G002755,YLG08G002…	0.167938
Biological process	peptide metabolic process	GO:0006518	5	0.0296833	2.06036	9	606	78	10821	YLG10G002295,YLG10G002290,YLG08G000453,YLG08G000228,YLG08G002765,YLG08G000238,YLG08G000231,YLG08G000243,YLG08G000443,	0.221883
Biological process	cellular macromolecule biosynthetic process	GO:0034645	6	0.0284312	1.97904	10	701	78	10821	YLG10G002295,YLG10G002290,YLG08G000453,YLG08G000228,YLG08G000223,YLG08G002765,YLG08G000238,YLG08G000231,YLG08G000243,YLG08G000443,	0.229755
Biological process	macromolecule metabolic process	GO:0043170	4	0.031928	1.21916	48	5462	78	10821	YLG11G002255,YLG11G002252,YLG10G002301,YLG10G002300,YLG11G002272,YLG11G002271,YLG11G002269,YLG11G002264,YLG11G002262,YLG11G002260,YLG10G002295,YLG08G000259,YLG10G002294,YLG10G002290,YLG11G000822,YLG10G002274,YLG08G000274,YLG08G000277,YLG10G002272,YLG11G000841,YLG08G000283,YLG08G000280,YLG10G002256,YLG08G000456,YLG08G002756,YLG08G000457,YLG08G002755,YLG08G002759,YLG08G000453,YLG08G000228,YLG08G002…	0.232841
Biological process	macromolecule modification	GO:0043412	5	0.0378115	1.4373	23	2220	78	10821	YLG11G002255,YLG10G002300,YLG11G002272,YLG11G002271,YLG11G002269,YLG11G002264,YLG11G002262,YLG11G002260,YLG10G002294,YLG11G000822,YLG08G000277,YLG08G000283,YLG08G000280,YLG10G002256,YLG08G002756,YLG08G002759,YLG08G002760,YLG08G000223,YLG08G000205,YLG08G000445,YLG08G000204,YLG08G000207,YLG08G000208,	0.256946
Molecular function	ADP binding	GO:0043531	9	0.0130984	3.58429	5	196	117	16439	YLG11G002251,YLG11G000825,YLG11G000824,YLG11G000822,YLG10G002286,	0.266334
Biological process	amide metabolic process	GO:0043603	4	0.0413803	1.93878	9	644	78	10821	YLG10G002295,YLG10G002290,YLG08G000453,YLG08G000228,YLG08G002765,YLG08G000238,YLG08G000231,YLG08G000243,YLG08G000443,	0.274949

### Sheet: Inbred_Acuce1
Class	GO_Name	GO_ID	GO_Level	P_value	EnrichmentScore	HitsGenesCountsInSelectedSet	HitsGenesCountsInBackground	AllGenesCountsInSelectedSet	AllGenesCountsInBackground	GenesOfSelectedSetInGOterm	corrected p-value(BH method)
Molecular function	metalloendopeptidase activity	GO:0004222	6	3.19772e-05	13.6582	5	59	102	16439	YLG10G002192,YLG10G002190,YLG10G002191,YLG10G002189,YLG10G002188,	0.00482856
Molecular function	metallopeptidase activity	GO:0008237	5	0.000341747	8.30756	5	97	102	16439	YLG10G002192,YLG10G002190,YLG10G002191,YLG10G002189,YLG10G002188,	0.0258019
Molecular function	endopeptidase activity	GO:0004175	5	0.00149241	4.16298	7	271	102	16439	YLG10G002192,YLG10G002190,YLG10G002191,YLG10G002189,YLG10G002188,YLG10G002375,YLG01G000071,	0.0563385
Molecular function	ion binding	GO:0043167	3	0.0339259	1.30778	38	4683	102	16439	YLG10G002302,YLG10G002300,YLG10G002192,YLG10G002190,YLG10G002191,YLG10G002299,YLG08G000379,YLG08G000375,YLG08G000376,YLG10G002294,YLG10G002189,YLG10G002188,YLG10G002186,YLG11G000825,YLG01G000110,YLG01G000111,YLG12G001547,YLG10G002277,YLG10G002276,YLG10G002273,YLG10G002286,YLG01G000107,YLG01G000108,YLG12G001551,YLG01G000109,YLG10G002257,YLG10G002258,YLG10G002265,YLG11G002310,YLG08G000358,YLG08G000…	0.301342
Molecular function	binding	GO:0005488	2	0.0451489	1.12809	75	10715	102	16439	YLG10G002301,YLG10G002302,YLG10G002300,YLG10G002305,YLG10G002197,YLG10G002192,YLG10G002190,YLG10G002191,YLG11G002335,YLG10G002299,YLG11G002334,YLG11G002331,YLG11G002330,YLG08G000379,YLG08G000375,YLG08G000376,YLG10G002294,YLG10G002290,YLG10G002189,YLG11G002323,YLG11G002322,YLG11G002321,YLG10G002188,YLG11G002320,YLG10G002186,YLG11G000825,YLG11G002328,YLG01G000110,YLG01G000111,YLG12G001547,YLG10G002…	0.340874
Molecular function	protein binding	GO:0005515	3	0.0459181	1.30905	34	4186	102	16439	YLG10G002300,YLG10G002305,YLG10G002197,YLG11G002335,YLG11G002334,YLG11G002331,YLG11G002330,YLG08G000379,YLG10G002290,YLG11G002323,YLG11G002322,YLG11G002321,YLG11G002320,YLG11G002328,YLG10G002278,YLG12G001542,YLG01G000106,YLG12G001554,YLG10G002374,YLG10G002268,YLG10G002262,YLG08G000357,YLG11G002316,YLG08G000355,YLG08G000353,YLG01G004624,YLG10G002242,YLG11G002309,YLG11G002308,YLG10G002249,YLG01G000…	0.330173
Cellular component	extracellular matrix	GO:0031012	4	4.69145e-11	136.964	5	7	20	3835	YLG10G002192,YLG10G002190,YLG10G002191,YLG10G002189,YLG10G002188,	1.50126e-09
Cellular component	external encapsulating structure	GO:0030312	3	4.86937e-07	29.053	5	33	20	3835	YLG10G002192,YLG10G002190,YLG10G002191,YLG10G002189,YLG10G002188,	7.79099e-06
Cellular component	cell periphery	GO:0071944	3	0.000902536	6.26634	5	153	20	3835	YLG10G002192,YLG10G002190,YLG10G002191,YLG10G002189,YLG10G002188,	0.00962705
Biological process	protein ubiquitination	GO:0016567	9	5.24341e-07	6.81579	11	236	74	10821	YLG11G002335,YLG11G002334,YLG11G002331,YLG11G002330,YLG11G002323,YLG11G002322,YLG11G002321,YLG11G002320,YLG11G002328,YLG10G002256,YLG11G002316,	0.000165168
Biological process	protein modification by small protein conjugation	GO:0032446	8	6.73036e-07	6.64681	11	242	74	10821	YLG11G002335,YLG11G002334,YLG11G002331,YLG11G002330,YLG11G002323,YLG11G002322,YLG11G002321,YLG11G002320,YLG11G002328,YLG10G002256,YLG11G002316,	0.000106003
Biological process	protein modification by small protein conjugation or removal	GO:0070647	7	4.35808e-06	5.48985	11	293	74	10821	YLG11G002335,YLG11G002334,YLG11G002331,YLG11G002330,YLG11G002323,YLG11G002322,YLG11G002321,YLG11G002320,YLG11G002328,YLG10G002256,YLG11G002316,	0.000457599
Biological process	protein metabolic process	GO:0019538	5	0.000269014	1.67759	36	3138	74	10821	YLG10G002300,YLG10G002192,YLG10G002190,YLG10G002191,YLG11G002335,YLG11G002334,YLG11G002331,YLG10G002295,YLG11G002330,YLG10G002294,YLG10G002290,YLG10G002189,YLG11G002323,YLG11G002322,YLG11G002321,YLG10G002188,YLG11G002320,YLG11G002328,YLG10G002182,YLG01G000110,YLG01G000111,YLG01G000107,YLG01G000108,YLG01G000109,YLG10G002256,YLG10G002375,YLG08G000358,YLG11G002316,YLG10G002246,YLG10G002242,YLG11G002…	0.0211849
Biological process	organonitrogen compound metabolic process	GO:1901564	4	0.00081354	1.52204	40	3843	74	10821	YLG10G002300,YLG10G002192,YLG10G002190,YLG10G002191,YLG11G002335,YLG10G002299,YLG11G002334,YLG11G002331,YLG10G002295,YLG11G002330,YLG10G002294,YLG10G002290,YLG10G002189,YLG11G002323,YLG11G002322,YLG11G002321,YLG10G002188,YLG11G002320,YLG11G002328,YLG10G002182,YLG01G000110,YLG01G000111,YLG01G000107,YLG01G000108,YLG01G000109,YLG10G002256,YLG10G002375,YLG08G000358,YLG11G002316,YLG11G002315,YLG10G002…	0.051253
Biological process	protein modification process	GO:0036211	6	0.00372003	1.71698	24	2044	74	10821	YLG10G002300,YLG11G002335,YLG11G002334,YLG11G002331,YLG11G002330,YLG10G002294,YLG11G002323,YLG11G002322,YLG11G002321,YLG11G002320,YLG11G002328,YLG01G000110,YLG01G000111,YLG01G000107,YLG01G000108,YLG01G000109,YLG10G002256,YLG11G002316,YLG10G002242,YLG11G002309,YLG11G002308,YLG10G002248,YLG01G000094,YLG01G000089,	0.195302
Biological process	macromolecule metabolic process	GO:0043170	4	0.00439319	1.31184	49	5462	74	10821	YLG10G002301,YLG10G002300,YLG10G002192,YLG10G002190,YLG10G002191,YLG11G002335,YLG11G002334,YLG11G002331,YLG10G002295,YLG11G002330,YLG11G002338,YLG10G002294,YLG10G002290,YLG10G002189,YLG11G002323,YLG11G002322,YLG11G002321,YLG10G002188,YLG11G002320,YLG10G002186,YLG11G002328,YLG10G002182,YLG01G000110,YLG01G000111,YLG10G002274,YLG10G002272,YLG01G000107,YLG01G000108,YLG01G000109,YLG10G002379,YLG10G002…	0.197693
Biological process	macromolecule modification	GO:0043412	5	0.0107561	1.58086	24	2220	74	10821	YLG10G002300,YLG11G002335,YLG11G002334,YLG11G002331,YLG11G002330,YLG10G002294,YLG11G002323,YLG11G002322,YLG11G002321,YLG11G002320,YLG11G002328,YLG01G000110,YLG01G000111,YLG01G000107,YLG01G000108,YLG01G000109,YLG10G002256,YLG11G002316,YLG10G002242,YLG11G002309,YLG11G002308,YLG10G002248,YLG01G000094,YLG01G000089,	0.42352
Biological process	nitrogen compound metabolic process	GO:0006807	3	0.0143937	1.23472	51	6040	74	10821	YLG10G002301,YLG10G002300,YLG10G002192,YLG10G002190,YLG10G002191,YLG11G002335,YLG10G002299,YLG11G002334,YLG11G002331,YLG10G002295,YLG11G002330,YLG11G002338,YLG10G002294,YLG10G002290,YLG10G002189,YLG11G002323,YLG11G002322,YLG11G002321,YLG10G002188,YLG11G002320,YLG10G002186,YLG11G002328,YLG10G002182,YLG01G000110,YLG01G000111,YLG10G002274,YLG10G002272,YLG01G000107,YLG01G000108,YLG01G000109,YLG10G002…	0.377834

### Sheet: True_Acuce
Class	GO_Name	GO_ID	GO_Level	P_value	EnrichmentScore	HitsGenesCountsInSelectedSet	HitsGenesCountsInBackground	AllGenesCountsInSelectedSet	AllGenesCountsInBackground	GenesOfSelectedSetInGOterm	corrected p-value(BH method)
Biological process	protein modification by small protein conjugation	GO:0032446	8	3.57498e-05	6.27577	8	242	57	10821	YLG08G001787,YLG08G000105,YLG08G000205,YLG08G000203,YLG08G000204,YLG08G000207,YLG08G000208,YLG08G000202,	0.0053446
Biological process	protein ubiquitination	GO:0016567	9	2.98763e-05	6.43533	8	236	57	10821	YLG08G001787,YLG08G000105,YLG08G000205,YLG08G000203,YLG08G000204,YLG08G000207,YLG08G000208,YLG08G000202,	0.008933
Biological process	protein modification by small protein conjugation or removal	GO:0070647	7	0.00013696	5.1834	8	293	57	10821	YLG08G001787,YLG08G000105,YLG08G000205,YLG08G000203,YLG08G000204,YLG08G000207,YLG08G000208,YLG08G000202,	0.0136503
Cellular component	ribosome	GO:0005840	6	0.0314613	2.73343	5	305	23	3835	YLG08G000172,YLG08G000151,YLG08G000128,YLG08G000127,YLG08G000121,	0.295736
Molecular function	binding	GO:0005488	2	0.0376796	1.13531	74	10715	100	16439	YLG08G000179,YLG08G000178,YLG01G002620,YLG08G000186,YLG08G000187,YLG08G000184,YLG08G000188,YLG01G001401,YLG01G002612,YLG01G001402,YLG01G002611,YLG01G002610,YLG01G001400,YLG01G002616,YLG01G002615,YLG01G001403,YLG01G002614,YLG01G002619,YLG01G002618,YLG08G000191,YLG01G002609,YLG08G000137,YLG08G000132,YLG08G000133,YLG07G002029,YLG08G000149,YLG07G002022,YLG07G002023,YLG07G002021,YLG08G000141,YLG07G002…	0.524375
Molecular function	RNA binding	GO:0003723	5	0.0453144	1.91646	9	772	100	16439	YLG08G000187,YLG01G002615,YLG01G001403,YLG08G000104,YLG08G001791,YLG08G001790,YLG08G000126,YLG08G000120,YLG08G001762,	0.540536
Molecular function	structural constituent of ribosome	GO:0003735	3	0.0375952	2.71271	5	303	100	16439	YLG08G000172,YLG08G000151,YLG08G000128,YLG08G000127,YLG08G000121,	0.570763
Molecular function	protein binding	GO:0005515	3	0.0349527	1.33523	34	4186	100	16439	YLG01G002620,YLG08G000186,YLG08G000188,YLG01G001402,YLG01G002619,YLG01G002618,YLG08G000191,YLG01G002609,YLG08G000132,YLG07G002029,YLG08G000149,YLG07G002022,YLG07G002023,YLG07G002021,YLG01G001445,YLG08G000217,YLG08G001787,YLG08G001780,YLG08G000104,YLG10G000402,YLG08G000222,YLG07G002019,YLG07G002017,YLG07G002018,YLG08G000116,YLG07G002000,YLG08G000125,YLG10G000398,YLG08G000205,YLG08G000203,YLG08G000…	0.58371

### Sheet: True_HY3
Class	GO_Name	GO_ID	GO_Level	P_value	EnrichmentScore	HitsGenesCountsInSelectedSet	HitsGenesCountsInBackground	AllGenesCountsInSelectedSet	AllGenesCountsInBackground	GenesOfSelectedSetInGOterm	corrected p-value(BH method)
Molecular function	catalytic activity	GO:0003824	2	0.0297903	1.36407	21	8436	30	16439	YLG04G000336,YLG04G000214,YLG04G000343,YLG04G000342,YLG04G000220,YLG04G000340,YLG04G000354,YLG04G000364,YLG04G000367,YLG04G000245,YLG04G000366,YLG04G000361,YLG04G000360,YLG04G000363,YLG04G000362,YLG04G000250,YLG04G000307,YLG04G000316,YLG04G000315,YLG04G000327,YLG04G000328,	0.13484
