## Supplementary Table S5 for "Population genomics of the rice landrace Acuce reveals exceptional dynamics of immune receptors"

### Sheet: pairwise
Pair of populations	S	n1	n2	nseff	FistWC	Dj	Gste	Da	Dxy		Dj
Acuce_1/Acuce_2	386660	116	88	204	0.369	0.115	0.175	0.084	0.226		0.173667
Acuce_1/Acuce_3	346967	116	12	128	0.553	0.226	0.305	0.189	0.337
Acuce_2/Acuce_3	357302	88	12	100	0.452	0.18	0.261	0.141	0.296
YYT1/YYT2	583061	220	46	265.54	0.531	0.26	0.352	0.226	0.35
YYT1/YYT3	611783	220	72	291.31	0.344	0.149	0.236	0.113	0.316
YYT1/YYT4	581593	220	40	259.44	0.469	0.22	0.312	0.183	0.311
YYT2/YYT3	449913	46	72	117.7	0.68	0.397	0.504	0.355	0.493
YYT2/YYT4	323604	46	40	85.8	0.936	0.598	0.626	0.581	0.622
YYT3/YYT4	474633	72	40	111.6	0.68	0.407	0.513	0.362	0.498
V1/V2	380754	68	88	156	0.028	0.011	0.034	0.007	0.191
V1/V3	340277	68	58	126	0.088	0.038	0.072	0.023	0.229
V2/V3	388852	88	58	146	0.184	0.063	0.111	0.041	0.215
Xiao Shui Jing/Da Yu Tang	340304	32	88	120	0.007	0.007	0.034	0.005	0.187
Xiao Shui Jing/Huang Cao Ling	296719	32	42	74	0.18	0.083	0.153	0.055	0.271
Da Yu Tang/Huang Cao Ling	380597	88	42	130	0.158	0.056	0.105	0.037	0.219
XI-1/XI-2	687215	20	20	39.88	0.21	0.11	0.212	0.08	0.333		0.1098
XI-1/XI-3A	682313	20	20	39.74	0.242	0.127	0.231	0.094	0.346
XI-1/XI-3B	638043	20	20	39.91	0.267	0.14	0.249	0.103	0.351
XI-1/XI-3C	646648	20	20	39.88	0.188	0.103	0.2	0.074	0.333
XI-2/XI-3A	613278	20	20	39.7	0.199	0.112	0.216	0.082	0.343
XI-2/XI-3B	559786	20	20	39.88	0.209	0.117	0.223	0.085	0.347
XI-2/XI-3C	579827	20	20	39.86	0.143	0.087	0.182	0.061	0.33
XI-3A/XI-3B	532930	20	20	39.73	0.207	0.12	0.221	0.088	0.36
XI-3A/XI-3C	569777	20	20	39.71	0.163	0.098	0.195	0.07	0.342
XI-3B/XI-3C	509263	20	20	39.89	0.137	0.084	0.176	0.06	0.336
						Dj	Gste	Da	Dxy
					average intra XI	0.1098	0.2105	0.0797	0.3421
