## Supplementary Table S8 for "Population genomics of the rice landrace Acuce reveals exceptional dynamics of immune receptors"

### Sheet: AIG
Gene	Pi_True_Acuce	Pi_Inbred_True_Acuce	Pi_True_HY3	Pi_Acuce1	Pi_Acuce2	Pi_Inbred_Acuce1	Length
YLG01G000629	4.1e-05	4e-05		5.5e-05		4.4e-05	8942
YLG01G000733	0.00106	0.00079	5.3e-05	0.001607	0.000445	0.000848	4388
YLG01G001826	0.000859	0.001		0.001	0.00031	0.000986	4523
YLG01G002512	0.000381	0.000202		0.000251	0.000191	0.000138	4126
YLG01G003386							3983
YLG01G003563							3124
YLG01G004145							672
YLG01G004280	0.00037	8.7e-05	0.000537	8.1e-05	0.000503	5.2e-05	4566
YLG01G004522	0.000618	0.000646		0.000739		0.000534	2718
YLG01G004686							1116
YLG02G001006	0.000453	2e-05	6.5e-05	1e-05	9e-06	2.3e-05	6420
YLG02G002991							6544
YLG02G003311	9.4e-05	9.6e-05		0.000102	9.5e-05	8.8e-05	4624
YLG02G003318							3725
YLG03G000949	4e-06		0.000185	5e-06			6920
YLG03G001247	1.2e-05			2.3e-05			2277
YLG03G002417	8.9e-05	5e-05		3.2e-05	0.000124		4067
YLG03G002494		0.000107			0.000291		1745
YLG03G003007	3.8e-05	2.1e-05	5.7e-05	2.3e-05	4.2e-05	1.5e-05	8586
YLG03G003386							1140
YLG03G003731	0.000496	5e-05	4e-05	0.000111	0.000865		9412
YLG03G004165							6362
YLG04G001424	0.000199	0.000648	4.2e-05	4.9e-05	2.8e-05	7.2e-05	14012
YLG04G001778	7.9e-05	5e-06	0.000747	2.4e-05	0.000104		4862
YLG04G002390			0.000459				3015
YLG04G002716				0.000131	0.000186		2684
YLG04G002847	0.001229	0.000776	0.000453	0.000918	0.000386	0.00061	3859
YLG04G002913	0.001586	0.000572		0.001016	0.001577	0.00044	594
YLG04G003130			6.7e-05				3439
YLG04G003244							2036
YLG05G000615							1580
YLG05G002347		4e-06					10403
YLG06G000245	0.001454	0.001248		0.001185	0.000298	0.000967	3476
YLG06G000330							5033
YLG06G000430							2924
YLG06G000449			0.000355		1.4e-05		2154
YLG06G000770	1.4e-05	1.7e-05		2.5e-05		1.9e-05	1365
YLG06G000960	0.000107	0.000102		0.000114	9.4e-05	0.000109	4420
YLG06G002461	4e-06		1.9e-05	8e-06			4427
YLG06G002510							1326
YLG06G002868							1350
YLG07G000748							6407
YLG07G001035							2783
YLG07G002302							1032
YLG07G002516	0.000237	3.5e-05	5.9e-05	2.9e-05	0.000457		7102
YLG07G002924							957
YLG08G000520							888
YLG08G000521	0.000109	8.1e-05	4.2e-05	0.000181		6.9e-05	6029
YLG08G002408	0.001685	0.00163		0.001796	0.000924	0.0017	4169
YLG09G000465	0.000703	0.000488		0.000888		0.000521	1702
YLG09G000467	0.000783	0.00314		0.00097		0.003387	1559
YLG09G001341		5e-06		8e-06			4187
YLG09G001933	3.3e-05	0.00069		9.2e-05			1116
YLG10G001527							1900
YLG11G000377							1233
YLG12G000018	0.003005	0.000895		0.000818	0.003823	0.000163	2646
YLG12G001822	0.000242	0.000465	0.000194	0.000165	4.4e-05	0.000296	4374

### Sheet: NLR
Gene	Pi_True_Acuce	Pi_Inbred_True_Acuce	Pi_True_HY3	Pi_Acuce1	Pi_Acuce2	Pi_Inbred_Acuce1	Length
YLG01G003663							4403
YLG01G000092							2473
YLG01G000232							4282
YLG01G000463							1264
YLG01G000464	0.000457	0.000335		0.00048	0.000275	0.000344	1026
YLG01G000466							3018
YLG01G000467							3308
YLG01G000470	0.000189	0.000175		0.00019	0.000106	0.000145	5109
YLG01G000471							1455
YLG01G000473							1026
YLG01G000476	0.000801	0.000866		0.000978	0.000447	0.000895	2961
YLG01G000477	0.000661	0.000509		0.000666	0.000404	0.000526	2892
YLG01G000508	0.000825	0.000737		0.000856	0.000496	0.000759	4006
YLG01G000611	0.000444	0.000479		0.001015		0.000525	2405
YLG01G001321	0.000103	0.000121		0.000121		0.000116	4121
YLG01G001763		0.000425				0.000322	1539
YLG01G002094	9.9e-05	9e-06					2424
YLG01G002095							727
YLG01G002550	0.000258	0.000447		0.000524	0.000217	0.000465	1920
YLG01G002598							3174
YLG01G002600							3612
YLG01G002601							1365
YLG01G002604							2916
YLG01G002605							2999
YLG01G002608							1122
YLG01G002609							1140
YLG01G002618			6.6e-05				1296
YLG01G002619							1098
YLG01G002620	6e-06				2e-05		2984
YLG01G002623							813
YLG01G002624							708
YLG01G002747							1488
YLG01G003207							1071
YLG01G003455							1509
YLG01G003595							1569
YLG01G003978	0.000455	0.000312		0.000345	0.00039	0.000194	6622
YLG01G003997	0.000339	0.000152		6.8e-05	0.000398	0.000111	2989
YLG01G004310							3458
YLG01G004510	7e-06			1.2e-05			2772
YLG01G004579							591
YLG01G004581							921
YLG01G004585							840
YLG01G005123	0.000222	0.000436	0.000331		0.000309		3080
YLG02G000067	0.000256	9.1e-05		0.000177	0.00031		1634
YLG02G000297							2496
YLG02G000417			0.0016				2308
YLG02G000419			0.004074				2184
YLG02G000420			0.003921				3837
YLG02G000421			0.001214				2175
YLG02G000422			0.002346				1910
YLG02G000423		9e-06	0.001708			1.1e-05	2498
YLG02G000425			0.000788				2131
YLG02G000426			0.002294				2148
YLG02G000427			0.004597				2133
YLG02G000428			0.00632				2653
YLG02G000429							2123
YLG02G000430			0.006815				2145
YLG02G000431			0.00186				2157
YLG02G000432			0.000217				1662
YLG02G000434			0.000272				2640
YLG02G000460							4583
YLG02G000840							1806
YLG02G000925		3.5e-05				4.1e-05	1282
YLG02G000926							663
YLG02G000937							2940
YLG02G000961							4289
YLG02G001174	0.000274	2.7e-05	0.000455	3.4e-05		3.1e-05	2883
YLG02G001219	0.000346	0.000106	0.000403	7.1e-05			3367
YLG02G001930	0.00263	0.002452	0.001307	0.002763	0.002211	0.002423	8213
YLG02G002410							2269
YLG02G002498	0.000268	0.00021		0.000229	0.00014	0.000145	1860
YLG02G002552		0.002132		0.001611	0.001282	0.001482	1302
YLG02G002584	0.001413	0.001066	2.2e-05	0.001126	0.000361	0.000786	7323
YLG02G002747	0.000351			1.2e-05	0.000183		2965
YLG02G002817							1323
YLG02G003474							1710
YLG02G003855							1443
YLG03G000269							2854
YLG03G000641							2743
YLG03G000659			8.1e-05				3639
YLG03G000833				1e-05			3617
YLG03G000835							3500
YLG03G000904	1.3e-05	3e-05	0.000614	2.5e-05		3.4e-05	8035
YLG03G002141			3.6e-05				2369
YLG03G002365							834
YLG03G002383							2543
YLG03G002922							1617
YLG03G002975	0.00023	0.000222	0.00067	4.5e-05			1519
YLG03G003305	0.000862	0.000726		0.00049	0.001555	0.000218	1527
YLG03G003722	0.000642	4.4e-05		0.000147	0.000927		4622
YLG04G000121	0.001982	0.001729	0.000135	0.002188	0.00116	0.001542	4305
YLG04G000123	0.002454	0.002823	0.000324	0.002233	0.001242	0.002301	1260
YLG04G000133	0.001464	0.001912		0.001483	0.001192	0.001347	6024
YLG04G000588	0.014734	0.003941	9.5e-05	0.011929	0.005604	0.001264	1308
YLG04G001068			0.006039				5573
YLG04G001874		7e-06					3122
YLG04G001898			0.001826				3326
YLG04G002061	5.6e-05	5e-06		2.1e-05	7.5e-05		6779
YLG04G002766	0.000965	0.000602	0.000602	0.00126	0.001149	0.000666	4001
YLG04G003067	0.000208	8.3e-05		0.000128			4828
YLG04G003068							3071
YLG04G003254	6e-06	1.1e-05	6.6e-05	1.1e-05		1.3e-05	2982
YLG04G003295							1605
YLG05G000029	8.7e-05	6.8e-05	6.5e-05	3.9e-05	0.000201	7.8e-05	1301
YLG05G000030							930
YLG05G000033	1.9e-05			3.5e-05			990
YLG05G000035							1050
YLG05G000041	0.000225	8.2e-05	0.000161	7.8e-05	0.000421	0.000109	5451
YLG05G000361		4e-06	2.3e-05				5792
YLG05G000389			0.000738				453
YLG05G000502			7e-05				4747
YLG05G000575		1.7e-05					2046
YLG05G000623							1312
YLG05G000752	5.3e-05	0.000108	8.5e-05	6e-05			2552
YLG05G001760		3.5e-05	1.8e-05				4901
YLG05G001804							768
YLG05G001846			7.2e-05				2246
YLG05G001859			3.3e-05				1302
YLG05G002419	0.000249	0.000199	6.8e-05	0.000233		0.000189	1908
YLG05G002493	0.000339	0.000317	2.1e-05	0.000326		0.000311	4155
YLG05G002700			0.000383				1416
YLG05G002801		1.6e-05	2.9e-05				2924
YLG06G000296					3e-06		9658
YLG06G000298					9.5e-05		1275
YLG06G000299							1395
YLG06G000641	0.002188	0.004619		0.005355	0.000538	0.005024	1380
YLG06G001011		4.9e-05	2.8e-05		2.3e-05	5.1e-05	9524
YLG06G001231		0.002107	0.000127				2081
YLG06G001708				2.6e-05			1305
YLG06G002197							1880
YLG06G002375			7.9e-05				1071
YLG06G002479		1.8e-05				2.1e-05	3124
YLG06G002614		0.000241			3.7e-05	0.000166	1626
YLG06G002936	2e-05			3.8e-05			4550
YLG06G003044			0.00039		1e-05		3134
YLG06G003146					5.3e-05		2279
YLG07G000037							6531
YLG07G000109	1.3e-05						1375
YLG07G000110							678
YLG07G000111							1314
YLG07G000229							1932
YLG07G000495							1882
YLG07G000986							1461
YLG07G001080							3603
YLG07G001081							1263
YLG07G001529							1050
YLG07G001530							1700
YLG07G001542							3927
YLG07G001728	1.3e-05			2.4e-05			4975
YLG07G001853	0.000925	0.00045		0.000359			7508
YLG07G002166							1430
YLG07G002463	4.4e-05			8.1e-05			3379
YLG08G000635							2192
YLG08G000636	0.000351	0.000398	9.3e-05	5.9e-05	0.000215	0.000155	1738
YLG08G000928	0.003323	0.000862	0.000494	0.0009	0.00507	0.000749	1404
YLG08G001014	0.000926	0.000606		0.000316	0.001312		3061
YLG08G001306	0.000233	0.000325		0.000113	0.0003	0.000149	2205
YLG08G002337							2776
YLG08G002383	0.000286	0.000259		0.000305	0.000263	0.000269	1630
YLG08G002411							817
YLG08G002424	0.000833	0.001122		0.001058	0.000867	0.001331	2850
YLG08G002632	0.003724	0.001093	0.000342	0.002586	0.001534	0.000974	2810
YLG09G000786	0.000819	0.000789		0.00071	0.001144	0.000869	5432
YLG09G001670	0.000137	9.8e-05		6.8e-05	0.000128		3950
YLG09G001677	2.7e-05		0.000192	8.1e-05	8.6e-05		1029
YLG10G000187	0.010711	0.011138		0.009805		0.010059	1833
YLG10G000402	0.000219	0.000186		0.000387			2082
YLG10G000797	0.000498	0.000847		0.000658	0.000175	0.000785	1488
YLG10G000895	0.000832	0.000942		0.000756	0.001664	0.000913	1774
YLG10G000943	0.001151	0.001413		0.001458	0.000193	0.00133	2121
YLG10G000971	0.003924	0.005102		0.005339	0.005011	0.005251	2477
YLG10G000974	0.000615	0.000643		0.000658	0.00066	0.000663	1641
YLG10G000978	0.000183				0.000682		5117
YLG10G001377							948
YLG10G001478	0.000277	0.00023		0.000146	0.000368		7726
YLG10G001567							2835
YLG10G001568							3441
YLG10G001571	5.2e-05	1e-05		5.5e-05	6.7e-05	1.1e-05	5681
YLG10G001572							831
YLG10G001574							3012
YLG10G001575							1536
YLG10G001995							2709
YLG10G002305	7.4e-05	4.5e-05		5.2e-05	0.000131	4.5e-05	3065
YLG11G000054							3605
YLG11G000647	1.9e-05				6.1e-05		1884
YLG11G000649							1932
YLG11G000745			0.00421				2443
YLG11G000843		0.00045	0.001865			0.00052	1497
YLG11G000983	0.000843	0.000681		0.000358	0.000838	0.000457	4452
YLG11G001674							7770
YLG11G001676							2287
YLG11G001922			8.5e-05				3018
YLG11G001926			5.7e-05				2961
YLG11G001927			3e-05				2820
YLG11G001930							417
YLG11G001932	9.3e-05		5.7e-05		6e-05		2961
YLG11G001937							1509
YLG11G001940							3045
YLG11G001942							3603
YLG11G001944	0.000577	0.000793		0.000668	0.000115	0.000845	2845
YLG11G001948	0.00117	0.002946		0.001511	0.000685	0.003147	2877
YLG11G001950	0.002069	0.002439	0.000879	0.002382	0.000449	0.002612	2901
YLG11G001958	0.000482	0.000677	0.005266	0.000537	0.000152	0.00072	1341
YLG11G001959	0.001005	0.001364	0.001159	0.001126	0.000309	0.001449	1335
YLG11G001968					0.001491		1638
YLG11G001976	0.004556	0.00653	0.000408	0.005283	0.000977	0.006948	486
YLG11G001977	0.004849	0.006067	0.001588	0.006123	0.001429	0.005996	2868
YLG11G001978	0.000657	0.000909	0.001268	0.00074	0.000151	0.000814	2943
YLG11G001982	0.001132	0.001111	0.001378	0.001328	0.000174	0.001185	2025
YLG11G001991							396
YLG11G002387	0.000542	0.000527	0.00084	0.000539	0.000255	0.000488	5442
YLG11G002413							1200
YLG11G002485	0.000956	0.000549	4.7e-05	0.001072		0.000524	4200
YLG11G002732	0.002898	0.003656		0.003918	0.00011	0.002427	543
YLG12G000102							3660
YLG12G000213	0.003182	0.004984		0.003717		0.004947	807
YLG12G000431							468
YLG12G000732	0.00016	0.000153	0.001213	9.4e-05	0.000169	2.7e-05	2900
YLG12G000739	0.001941	0.001011	0.0013	0.000978	0.00476	0.000414	3049
YLG12G000744	0.005864	0.003364	0.000258	0.002002	0.006334	0.000815	3045
YLG12G000752	0.000884	0.00039	0.000931	0.000222	0.001035	7e-05	2982
YLG12G000753	0.000201	8.4e-05	0.00017	4.7e-05	0.000238	1.4e-05	2733
YLG12G000755	0.002554	0.000222	0.005506	0.000131	0.002139	3.1e-05	2967
YLG12G000757	0.001804			4.3e-05	0.002624	1.3e-05	3009
YLG12G000759	0.000637				0.003093		3018
YLG12G000998							2838
YLG12G000999							5079
YLG12G001211	2e-05	0.000121					1878
YLG12G001588	0.000877	0.001912		0.001577		0.001921	1725
YLG12G001801	0.002892	0.003422	0.006734	0.000305	0.006177	0.000882	4398
YLG01G001779				0.000815	0.000143	0.000808	616
YLG02G000132							1392
YLG02G001724	0.000544	0.000767	0.000397	0.000834		0.000758	3559
YLG03G003267	2.7e-05		0.000678	0.000101			681
YLG03G004008							411
YLG04G002373			0.000288				564
YLG05G000781		9.2e-05	0.000175				498
YLG05G001662		5.3e-05	0.00055				4305
YLG07G001916	0.001208	0.00054		0.00049			3273
YLG07G001932							3216
YLG08G000350	0.000447	0.000434				0.00011	1775
YLG10G000202	0.001643	0.002667		0.00187		0.002641	1694
YLG10G000206	0.003564	0.003018		0.002729	0.003284	0.003014	1659
YLG10G000207	0.00046	0.003094		0.002821	0.000547	0.003107	1452
YLG10G001381							1858
YLG10G001841							630
YLG11G000735							603
YLG11G001446		0.000119					1488
YLG11G002142	0.002742	0.004885	0.000611	0.004142	0.003457	0.005169	3817
YLG11G002423	0.005577	0.002383	0.000708	0.004401	0.002483	0.002276	4320
YLG11G002463	0.000179	0.000312		3.8e-05	4.8e-05		4032
YLG11G002468	0.013172	0.005498	0.000231	0.012541	0.00051	0.005	2547
YLG11G002470		0.000204		0.000361		0.000194	2166
YLG11G002476	0.002323	0.000927		0.002133		0.000918	3668
YLG11G002558	0.001038			0.003293	0.000239		2415
YLG11G002645							405
YLG11G002705	0.000198				0.001455		369
YLG12G000215	0.000313	0.000739		0.000369		0.000733	1360
YLG12G000697	4e-06			8e-06			4491
YLG12G000707							423
YLG12G001498							588
YLG12G001806			0.000232	0.000169		0.000159	1702
YLG01G001513	0.000906	0.00022		0.000484	3.5e-05	0.000159	3326
YLG01G001782	0.000585	0.002132	5.5e-05	0.000266	5.3e-05	0.000258	7685
YLG02G000296	0.000304	0.00014			0.000383		6416
YLG02G001220	0.002663	0.000824	0.004597	0.000565			5506
YLG02G001353	9e-06	7e-06	4.8e-05	7e-06	1.8e-05		4843
YLG02G001717	0.001981	0.001877	0.001468	0.003082		0.001865	33257
YLG02G001725	0.002194	0.002147	0.0019	0.003321		0.002152	2922
YLG03G000791	4e-06				9e-06		6872
YLG03G000792							2727
YLG03G001145							3726
YLG04G000980	6.8e-05			2.4e-05	0.000135		3412
YLG04G001045							3507
YLG04G001050							2989
YLG04G002147							4084
YLG05G001891			1.7e-05				2592
YLG06G003136							2541
YLG07G001103	0.00031	0.000278		0.000256	0.000392		7074
YLG07G001413	0.000402	0.000422	0.000333				4162
YLG08G001004	0.000785	0.000527		0.000255	0.001034		5933
YLG08G001563							4639
YLG09G000269	4e-06	8.8e-05		8e-06		1.5e-05	8555
YLG09G000635		0.000279			1e-05	0.000308	5982
YLG09G000690	0.000726	0.004261	4.2e-05	0.001301		0.004842	3836
YLG09G000888		2.2e-05					3102
YLG10G000941	0.002386	0.003401		0.003522	0.00025	0.003894	9687
YLG11G001459	0.000117	0.000104			0.000256		4225
YLG11G001528	0.005513	0.001964	0.001614		0.00804		3973
YLG11G002005	0.000271	0.000403	7.2e-05	0.000301	9.2e-05	0.000425	3463
YLG11G002119	0.002134	0.003408	0.001061	0.002681	0.002447	0.003586	7705
YLG11G002199	0.001282	0.002072	6.5e-05	0.001476	0.001695	0.001996	14153
YLG11G002200	0.003252	0.004537	0.011473	0.003298	0.003779	0.003458	3373
YLG11G002202	0.011198	0.004549	0.012929	0.011186	0.001208	0.003917	3131
YLG11G002215		7.2e-05	0.001842			0.00067	3686
YLG11G002222	0.000442	0.000501	0.000818	0.0005	0.000306	0.000474	2793
YLG11G002694							2868
YLG11G002708	0.00024	0.000852		0.001007	8.3e-05	0.001338	6492
YLG12G000214	0.001055	0.001026		0.001224		0.001013	2448
YLG12G000276	0.001918	0.002214		0.002291		0.002286	2631
YLG12G000688	8.4e-05						1062
YLG12G000694							1938
YLG12G000696							1893
YLG12G000977							2143
YLG12G001497							8439
YLG12G001636							3777
YLG12G001642							4317
YLG12G001645							5192
YLG12G001647	6e-06			1.1e-05			5921
YLG12G002002		2.7e-05				3.2e-05	4204
YLG02G003952			0.00044				5802
YLG04G002886	0.00142	0.001406		0.002278	0.002259	0.001449	5986
YLG06G002315							1807
YLG07G000653							909
YLG07G000657	4e-06				1.2e-05		5180
YLG07G001178	6.8e-05			6.4e-05	0.00011		6317
YLG08G000351	0.000585	0.000406			0.000251	0.000175	2317
YLG08G000923	0.001554	0.000162	0.000796	0.000296	0.002784	7.8e-05	7219
YLG08G002616	0.00047	0.000113		0.00017	0.00028	0.000179	8466
YLG10G000208	0.0016	0.001733		0.00159	0.00015	0.001726	1446
YLG10G000908	0.00229	0.002724		0.002058	0.00203	0.002534	1257
YLG10G000942	0.000725	0.00105		0.001099	0.000287	0.001082	672
YLG11G001569	0.005063	0.001691	0.001022		0.007575		1336
YLG11G001594	0.003016	0.001209	0.000478		0.004657	1.5e-05	5327
YLG11G001604	0.003722	0.001305	0.000148	0.000763	0.004928		2566
YLG11G002118							2028
YLG11G002488	0.002854	0.001287		0.00292		0.001216	2637
YLG11G002630							2092
YLG12G000651							2495
YLG12G000678							1179
YLG12G000690	6.8e-05		0.000138	1.8e-05	3.1e-05		1914
YLG12G000980							822
YLG12G001292	1.3e-05	9e-05					1431
YLG12G001294	0.000115	0.000283		0.000129	0.000196	8.4e-05	1539
YLG12G001417	0.000365	0.000703		0.000413	0.000248	0.000269	2872
YLG12G001883	3.5e-05	8.4e-05			6.8e-05		1296
YLG07G002147							810
YLG11G002033	0.000128			0.000145	5.8e-05	0.000188	2550
YLG01G001255	0.001901	0.002291	0.001067	0.002485	0.00012	0.002104	3738
YLG01G002122	0.00013	0.000174					8358
YLG01G004827		2e-06	5.3e-05		5e-06		18964
YLG01G004927	0.000829	0.000366	0.000395	0.000289	4.8e-05		3990
YLG02G001168	0.000743	1e-05	0.001079		3.3e-05		15360
YLG02G001226	0.000258	0.000103	0.000501	7.8e-05			3495
YLG02G001336	5e-06	6e-06	2.9e-05	4e-06	8e-06		7880
YLG02G002445	0.000477	0.000406		0.000394		0.000291	9013
YLG02G003951	0.000193	1.3e-05	0.000198	0.000176	0.000291	8e-06	6947
YLG02G003988	0.000564	4.6e-05	3.7e-05	0.000329	0.000642	3.3e-05	6314
YLG03G002009	3e-06		1.6e-05	7e-06			12547
YLG03G002592							8468
YLG04G000441	0.000777	2.7e-05	6.6e-05	0.00034	0.00088		5160
YLG04G001180	2e-05	9e-06		1.7e-05	2.3e-05	1.1e-05	8436
YLG04G001186							5299
YLG05G000897		1e-06	9e-06				9787
YLG05G002326	0.004068	0.004426	0.000255	0.004404		0.003697	4655
YLG05G002327	0.000869	0.000865	0.00015	0.000888		0.000725	3695
YLG06G000093	0.001667	0.001985		0.002125	0.000209	0.001776	6401
YLG06G000359					1.6e-05		7772
YLG06G000455	3e-06		0.000153	6e-06			5513
YLG06G001302	3.3e-05	1.5e-05	0.000813	3.2e-05	7.5e-05	1.5e-05	16177
YLG06G001305			0.001876		2.9e-05		7309
YLG06G001412	0.00565	0.004729		0.003143	0.007735		3822
YLG06G002719	0.000678	0.001053	0.000346	0.000948	0.000571	0.001207	12523
YLG06G003094			0.000947		3e-06		11579
YLG07G000279	0.000634	0.00012		0.000478		0.000157	4804
YLG07G000839	4e-06				1.3e-05		8919
YLG07G000853							3743
YLG07G001726	5.8e-05			9e-05			10746
YLG07G002398	7.6e-05	3.7e-05		3.2e-05			6308
YLG08G000052	0.000766	0.001803		0.000703		0.00018	4416
YLG08G000491							6526
YLG08G000602	0.000158	0.000187		2.6e-05	8.9e-05	6.2e-05	5170
YLG08G000857	0.000242	0.000368		5.5e-05		0.00014	4368
YLG08G000920	9.3e-05		0.000133	2.9e-05	0.000322		3475
YLG08G001165	0.001817	0.001777		0.000587	0.002695	0.000737	12684
YLG08G001359	0.000697	0.00067		0.000214	0.000836	0.000294	6668
YLG08G001559	0.000449	0.000447		0.000126	0.000938	1e-06	49217
YLG08G001560					0.00048		4042
YLG08G001639		1.9e-05	1.2e-05	0.000121			10186
YLG08G002620	0.007754	0.003374	0.000898	0.006507	0.003881	0.003163	7613
YLG08G002640	0.001239	0.000424	1.2e-05	0.000654	0.000536	0.000448	7345
YLG08G002648	0.000757	0.000261	8e-05	0.000579	0.000469	0.000243	10913
YLG09G000583	0.000397	0.000444		0.000395		0.00045	10671
YLG09G000673	0.000676	0.00353	2.7e-05	0.001057		0.003938	5978
YLG09G000679	6.2e-05	0.000564		0.000146		0.000642	6462
YLG09G001240	0.001909	0.001146		0.001728	0.002106	0.001228	7706
YLG09G001599	3e-06				9e-06		6571
YLG09G001856		3e-05	2e-05			2.9e-05	4291
YLG09G001857	0.000363	2.1e-05		0.000656			4938
YLG10G000907	0.001508	0.001887		0.00156	0.001115	0.001809	5018
YLG11G000206	1.8e-05	6e-06		4e-06	4.3e-05	4e-06	9429
YLG11G000728	0.000175	0.000121		7.5e-05	0.000384		8551
YLG11G000821		0.000989	0.005117			0.001142	7427
YLG11G000823	5.5e-05	0.000207	0.000926	4.3e-05	4.4e-05	0.000239	21323
YLG11G000824		0.000668	0.001412			0.000692	8065
YLG11G000825							5009
YLG11G000862	0.000728	0.00043	0.000462	0.000582	0.000486	0.000361	3439
YLG11G000979	0.000724	0.001399	4e-06	0.000714	0.000498	0.001098	20311
YLG11G001028	0.001225	0.000928		0.000562	0.001477	0.000612	9004
YLG11G001527				2e-06			18679
YLG11G001600							10977
YLG11G002103	0.000506	0.00074	0.000389	0.000612	0.000539	0.000731	7647
YLG11G002206							8744
YLG11G002251							7248
YLG11G002475	0.009043	0.004466		0.008231	7.8e-05	0.004218	2769
YLG11G002693	0.002194	0.001116		0.002157	0.000177	0.001112	6380
YLG11G002695	0.000262	0.000167		0.000314	1e-06	0.000148	39956
YLG11G002696	0.002028	0.001207	1.2e-05	0.001681	0.000771	0.000807	7279
YLG11G002699	0.003577	0.001691	2.8e-05	0.002484	0.000468	0.001114	6139
YLG11G002703	1.1e-05			0.000624	6.1e-05	0.000267	8142
YLG12G000261	0.015053	0.017912		0.019509		0.019065	2109
YLG12G000508	0.001869	0.002126		0.002031	0.000334	0.002061	5842
YLG12G000650	3e-06			3e-06	5e-06		17165
YLG12G000681	6e-06				1.4e-05		4341
YLG12G000843	0.006038	0.003442		0.001799	0.007249		4478
YLG12G000976							4719
YLG12G000987		6e-06				7e-06	5756
YLG12G000988							5895
YLG12G000993							3795
YLG12G000994	8e-06				2.5e-05		4665
YLG12G001034	0.000451	0.000204		0.000189	0.001067		5685
YLG12G001036	0.000305	0.000155		0.000123	0.000606	6e-06	11523
YLG12G001412	0.000652	0.001361		0.000691	0.000491	0.000606	7233
YLG12G001440	0.000236	0.000521		0.000114	0.000199		2397
YLG12G001441	3e-05	0.000128		1.4e-05	5e-05		2409
YLG12G001442	0.000296	0.000512		0.000141	0.000246		2906
YLG12G001443	8.9e-05	0.000193		4.3e-05	7.4e-05		2409
YLG12G001519	7.1e-05	0.00014		0.000128		0.000161	3039
YLG12G001547							5598
YLG12G001551	5e-06			9e-06			3883
YLG12G001570	3e-05	5.8e-05		5.3e-05		6.7e-05	2709
YLG12G001643							4031
YLG12G001672			0.001725				2900
YLG12G001803	0.001733	0.001793		0.001678	0.001868	0.001595	3903
YLG12G001852	0.004376	0.002906	0.003059	0.004038	3.9e-05	0.003593	14951
YLG12G001886	0.000202	0.000577			0.000417		6439
YLG12G001887	7.2e-05	0.000224			0.000142		5155
YLG02G000774							4242
YLG02G002577	0.001135	0.000739	0.000159	0.000833	0.000565	0.000505	1572
YLG02G003983							321
YLG05G000782			0.000175				981
YLG06G002314					4.1e-05		2932
YLG06G002569	0.000781	0.00129	0.000709	0.001322	7.7e-05	0.001396	3913
YLG08G000919	0.000375		0.000263	8.6e-05	0.000795		3352
YLG09G000792	0.000524	0.00084		0.000442	0.001117	0.000911	1275
YLG09G001612	0.000166	6.8e-05	0.000243	3.2e-05			3183
YLG10G000209	0.002244	0.002595		0.002213	9.7e-05	0.002597	2698
YLG10G002286							636
YLG11G000440			0.000144				1461
YLG11G000697	3e-05	3.1e-05		4.6e-05	2.3e-05	3.3e-05	6507
YLG12G000689							456
YLG12G000706							336

### Sheet: fig3B
NLR_AC	AIG_AC	NLR_Inbred	AIG_Inbred	NLR_HY	AIG_HY
	4.1e-05		4e-05
	0.00106		0.00079		5.3e-05
	0.000859		0.001
	0.000381		0.000202
0.000457		0.000335
0.000189	0.00037	0.000175	8.7e-05		0.000537
	0.000618		0.000646
0.000801	0.000453	0.000866	2e-05		6.5e-05
0.000661		0.000509
0.000825	9.4e-05	0.000737	9.6e-05
0.000444		0.000479
0.000103	4e-06	0.000121			0.000185
	1.2e-05	0.000425
9.9e-05	8.9e-05	9e-06	5e-05
			0.000107
0.000258	3.8e-05	0.000447	2.1e-05		5.7e-05
	0.000496		5e-05		4e-05
	0.000199		0.000648		4.2e-05
	7.9e-05		5e-06		0.000747
					0.000459
	0.001229		0.000776	6.6e-05	0.000453
	0.001586		0.000572
6e-06					6.7e-05
			4e-06
	0.001454		0.001248
0.000455		0.000312			0.000355
0.000339	1.4e-05	0.000152	1.7e-05
	0.000107		0.000102
7e-06	4e-06				1.9e-05
0.000222		0.000436		0.000331
0.000256		9.1e-05
	0.000237		3.5e-05		5.9e-05
				0.0016
				0.004074
	0.000109		8.1e-05	0.003921	4.2e-05
	0.001685		0.00163	0.001214
	0.000703		0.000488	0.002346
	0.000783	9e-06	0.00314	0.001708
			5e-06	0.000788
	3.3e-05		0.00069	0.002294
				0.004597
				0.00632
	0.003005		0.000895
	0.000242		0.000465	0.006815	0.000194
				0.00186
				0.000217
				0.000272
		3.5e-05
0.000274		2.7e-05		0.000455
0.000346		0.000106		0.000403
0.00263		0.002452		0.001307
0.000268		0.00021
		0.002132
0.001413		0.001066		2.2e-05
0.000351
				8.1e-05
1.3e-05		3e-05		0.000614
				3.6e-05
0.00023		0.000222		0.00067
0.000862		0.000726
0.000642		4.4e-05
0.001982		0.001729		0.000135
0.002454		0.002823		0.000324
0.001464		0.001912
0.014734		0.003941		9.5e-05
				0.006039
		7e-06
				0.001826
5.6e-05		5e-06
0.000965		0.000602		0.000602
0.000208		8.3e-05
6e-06		1.1e-05		6.6e-05
8.7e-05		6.8e-05		6.5e-05
1.9e-05
0.000225		8.2e-05		0.000161
		4e-06		2.3e-05
				0.000738
				7e-05
		1.7e-05
5.3e-05		0.000108		8.5e-05
		3.5e-05		1.8e-05
				7.2e-05
				3.3e-05
0.000249		0.000199		6.8e-05
0.000339		0.000317		2.1e-05
				0.000383
		1.6e-05		2.9e-05
0.002188		0.004619
		4.9e-05		2.8e-05
		0.002107		0.000127
				7.9e-05
		1.8e-05
		0.000241
2e-05
				0.00039
1.3e-05
1.3e-05
0.000925		0.00045
4.4e-05
0.000351		0.000398		9.3e-05
0.003323		0.000862		0.000494
0.000926		0.000606
0.000233		0.000325
0.000286		0.000259
0.000833		0.001122
0.003724		0.001093		0.000342
0.000819		0.000789
0.000137		9.8e-05
2.7e-05				0.000192
0.010711		0.011138
0.000219		0.000186
0.000498		0.000847
0.000832		0.000942
0.001151		0.001413
0.003924		0.005102
0.000615		0.000643
0.000183
0.000277		0.00023
5.2e-05		1e-05
7.4e-05		4.5e-05
1.9e-05
				0.00421
		0.00045		0.001865
0.000843		0.000681
				8.5e-05
				5.7e-05
				3e-05
9.3e-05				5.7e-05
0.000577		0.000793
0.00117		0.002946
0.002069		0.002439		0.000879
0.000482		0.000677		0.005266
0.001005		0.001364		0.001159
0.004556		0.00653		0.000408
0.004849		0.006067		0.001588
0.000657		0.000909		0.001268
0.001132		0.001111		0.001378
0.000542		0.000527		0.00084
0.000956		0.000549		4.7e-05
0.002898		0.003656
0.003182		0.004984
0.00016		0.000153		0.001213
0.001941		0.001011		0.0013
0.005864		0.003364		0.000258
0.000884		0.00039		0.000931
0.000201		8.4e-05		0.00017
0.002554		0.000222		0.005506
0.001804
0.000637
2e-05		0.000121
0.000877		0.001912
0.002892		0.003422		0.006734
0.000544		0.000767		0.000397
2.7e-05				0.000678
				0.000288
		9.2e-05		0.000175
		5.3e-05		0.00055
0.001208		0.00054
0.000447		0.000434
0.001643		0.002667
0.003564		0.003018
0.00046		0.003094
		0.000119
0.002742		0.004885		0.000611
0.005577		0.002383		0.000708
0.000179		0.000312
0.013172		0.005498		0.000231
		0.000204
0.002323		0.000927
0.001038
0.000198
0.000313		0.000739
4e-06
				0.000232
0.000906		0.00022
0.000585		0.002132		5.5e-05
0.000304		0.00014
0.002663		0.000824		0.004597
9e-06		7e-06		4.8e-05
0.001981		0.001877		0.001468
0.002194		0.002147		0.0019
4e-06
6.8e-05
				1.7e-05
0.00031		0.000278
0.000402		0.000422		0.000333
0.000785		0.000527
4e-06		8.8e-05
		0.000279
0.000726		0.004261		4.2e-05
		2.2e-05
0.002386		0.003401
0.000117		0.000104
0.005513		0.001964		0.001614
0.000271		0.000403		7.2e-05
0.002134		0.003408		0.001061
0.001282		0.002072		6.5e-05
0.003252		0.004537		0.011473
0.011198		0.004549		0.012929
		7.2e-05		0.001842
0.000442		0.000501		0.000818
0.00024		0.000852
0.001055		0.001026
0.001918		0.002214
8.4e-05
6e-06
		2.7e-05
				0.00044
0.00142		0.001406
4e-06
6.8e-05
0.000585		0.000406
0.001554		0.000162		0.000796
0.00047		0.000113
0.0016		0.001733
0.00229		0.002724
0.000725		0.00105
0.005063		0.001691		0.001022
0.003016		0.001209		0.000478
0.003722		0.001305		0.000148
0.002854		0.001287
6.8e-05				0.000138
1.3e-05		9e-05
0.000115		0.000283
0.000365		0.000703
3.5e-05		8.4e-05
0.000128
0.001901		0.002291		0.001067
0.00013		0.000174
		2e-06		5.3e-05
0.000829		0.000366		0.000395
0.000743		1e-05		0.001079
0.000258		0.000103		0.000501
5e-06		6e-06		2.9e-05
0.000477		0.000406
0.000193		1.3e-05		0.000198
0.000564		4.6e-05		3.7e-05
3e-06				1.6e-05
0.000777		2.7e-05		6.6e-05
2e-05		9e-06
		1e-06		9e-06
0.004068		0.004426		0.000255
0.000869		0.000865		0.00015
0.001667		0.001985
3e-06				0.000153
3.3e-05		1.5e-05		0.000813
				0.001876
0.00565		0.004729
0.000678		0.001053		0.000346
				0.000947
0.000634		0.00012
4e-06
5.8e-05
7.6e-05		3.7e-05
0.000766		0.001803
0.000158		0.000187
0.000242		0.000368
9.3e-05				0.000133
0.001817		0.001777
0.000697		0.00067
0.000449		0.000447
		1.9e-05		1.2e-05
0.007754		0.003374		0.000898
0.001239		0.000424		1.2e-05
0.000757		0.000261		8e-05
0.000397		0.000444
0.000676		0.00353		2.7e-05
6.2e-05		0.000564
0.001909		0.001146
3e-06
		3e-05		2e-05
0.000363		2.1e-05
0.001508		0.001887
1.8e-05		6e-06
0.000175		0.000121
		0.000989		0.005117
5.5e-05		0.000207		0.000926
		0.000668		0.001412
0.000728		0.00043		0.000462
0.000724		0.001399		4e-06
0.001225		0.000928
0.000506		0.00074		0.000389
0.009043		0.004466
0.002194		0.001116
0.000262		0.000167
0.002028		0.001207		1.2e-05
0.003577		0.001691		2.8e-05
1.1e-05
0.015053		0.017912
0.001869		0.002126
3e-06
6e-06
0.006038		0.003442
		6e-06
8e-06
0.000451		0.000204
0.000305		0.000155
0.000652		0.001361
0.000236		0.000521
3e-05		0.000128
0.000296		0.000512
8.9e-05		0.000193
7.1e-05		0.00014
5e-06
3e-05		5.8e-05
				0.001725
0.001733		0.001793
0.004376		0.002906		0.003059
0.000202		0.000577
7.2e-05		0.000224
0.001135		0.000739		0.000159
				0.000175
0.000781		0.00129		0.000709
0.000375				0.000263
0.000524		0.00084
0.000166		6.8e-05		0.000243
0.002244		0.002595
				0.000144
3e-05		3.1e-05
