## Supplementary Table S9 for "Population genomics of the rice landrace Acuce reveals exceptional dynamics of immune receptors"

### Sheet: AIGs
NO.	Gene name	Function	Locus at MSU or RAP, note	Locus at MSU	Shuihui ortholog	Acuce Gene	Gene name	QTL	Chromosome	REF	Acuce Gene
49	OsLG1	Closed panicle	LOC_Os04g56170	LOC_Os04g56170	OsR498G0409415100.01	YLG04G003130	OsLG1				YLG04G003130.t1
62	RCN1	Duration of panicle differentiation	LOC_Os11g05470	LOC_Os11g05470	OsR498G1119431200.01	YLG11G000377	RCN1				YLG11G000377.t1
15	Ep2	Erect panicle	LOC_Os07g42410	LOC_Os07g42410	OsR498G0714754700.01	YLG07G002516	Ep2				YLG07G002516.t1
36	NAL1	Flag leaf width	Os04g0615000	LOC_Os04g52479	OsR498G0409276700.01	YLG04G002847	NAL1	qFLW-4	4	Qi et al. 2008	YLG04G002847.t1
3	badh2.1	Flavor or fragrance	LOC_Os04g39020	LOC_Os04g39020	OsR498G0408715400.01	YLG04G001778	badh2.1				YLG04G001778.t1
60	RAP1B	Floral transition	Os03g0752800	LOC_Os03g54160	OsR498G0307059800.01	YLG03G003731	RAP1B				YLG03G003731.t1
12	EF7	Floral transition	Os06g0142600	LOC_Os06g05060	OsR498G0611607800.01	YLG06G000330	EF7				YLG06G000330.t1
72	SE5	Floral transition	LOC_Os06g40080	LOC_Os06g40080	OsR498G0612895800.01	YLG06G002461	SE5				YLG06G002461.t1
10	DTH2a	Flowering time	LOC_Os02g49230	LOC_Os02g49230	OsR498G0204681300.01	YLG02G003318	DTH2a				YLG02G003318.t1
25	Hd1	Flowering time	LOC_Os06g16370	LOC_Os06g16370	OsR498G0612090600.01		Hd1	qPBN6-2	6	Yano et al. 2000
1	ALK	Gelatinization temperature	LOC_Os06g12450	LOC_Os06g12450	OsR498G0611935700.01	YLG06G000960	ALK	qGT6	6	Gao et al. 2003	YLG06G000960.t1
24	GW5 (rg5)	grain characters	Os05g0187500	LOC_Os05g09520	OsR498G0509898500.01	YLG05G000615	GW5 (rg5)	gw5, kgw5	5	Shomura et al. 2008	YLG05G000615.t1
56	Phr1	Grain discoloration	LOC_Os04g53300	LOC_Os04g53300	OsR498G0409310700.01	YLG04G002913	Phr1				YLG04G002913.t1		cor (Raw: YLG04G002912.t1)
20	GIF1	Grain incomplete filling	LOC_Os04g33740	LOC_Os04g33740	OsR498G0408530100.01	YLG04G001424	GIF1				YLG04G001424.t1
21	Gn1a	Grain productivity	LOC_Os01g10110	LOC_Os01g10110	OsR498G0100344200.01	YLG01G000733	Gn1a	qGN1-1	1	Ashikari et al.	YLG01G000733.t1
78	Waxy	Grain quality	Os06g0133000	LOC_Os06g04200	OsR498G0611577100.01	YLG06G000245	Waxy	Domesticaton sweeps	6	Wang et al.	YLG06G000245.t1
23	GW2	Grain width	LOC_Os02g14720	LOC_Os02g14720	OsR498G0203315700.01	YLG02G001006	GW2				YLG02G001006.t1
11	DTH8	Heading date	LOC_Os08g07740	LOC_Os08g07740	OsR498G0815298200.01	YLG08G000520	DTH8	qHD8	8	Wei et al. 2010	YLG08G000520.t1
4	Bh4	Hull color	LOC_Os04g38660 to LOC_Os04g38680	LOC_Os04g38660	OsR498G0408699100.01		Bh4	Domesticaton sweeps	4	Zhu et al. 2011
4	Bh4	Hull color	LOC_Os04g38660 to LOC_Os04g38680	LOC_Os04g38680	OsR498G0408699700.01		Bh4	Domesticaton sweeps	4	Zhu et al. 2011
30	Ipa1	Ideal plant architecture	LOC_Os08g39890	LOC_Os08g39890	OsR498G0816442600.01	YLG08G002408	Ipa1	qPL8-1	8	Jiao et al. 2010	YLG08G002408.t1
65	Roc5	Leaf architecture	Os02g0674800	LOC_Os02g45250	OsR498G0204510600.01	YLG02G002991	Roc5				YLG02G002991.t1
46	OsDWARF4	Leaf architecture	Os03g0227700	LOC_Os03g12660	OsR498G0305496100.01	YLG03G000949	OsDWARF4				YLG03G000949.t1
40	OsAGO7	Leaf architecture	Os03g0449200	LOC_Os03g33650	OsR498G0306318000.01	YLG03G002417	OsAGO7				YLG03G002417.t1
41	OsBAK1	Leaf architecture	Os08g0174700	LOC_Os08g07760	OsR498G0815299300.01	YLG08G000521	OsBAK1				YLG08G000521.t1
37	NAL2	Leaf architecture	Os11g0102100	LOC_Os11g01130	OsR498G1119275700.01	YLG12G000018	NAL2				YLG12G000018.t1
38	NAL3	Leaf architecture	Os12g0101600	LOC_Os12g01120	OsR498G1220786500.01	YLG12G000018	NAL3				YLG12G000018.t1
43	OsC1	Leaf sheath color & apiculus color	Os06g0205100	LOC_Os06g10350	OsR498G0611814100.01	YLG06G000770	OsC1	Domesticaton sweeps	6	Saitoh et al.	YLG06G000770.t1
9	Dep1	Panicle architecture, spikelet dev.	LOC_Os09g26999	LOC_Os09g26999	OsR498G0917547300.01	YLG09G001341	Dep1				YLG09G001341.t1
31	LAX1	Panicle development	Os01g0831000	LOC_Os01g61480	OsR498G0102266700.01	YLG01G004145	LAX1	qSPB1	1	Komatsu et al. 2001	YLG01G004145.t1
17	FZP	Panicle development	Os07g0669500	LOC_Os07g47330	OsR498G0714927600.01	YLG07G002924	FZP				YLG07G002924.t1
48	OsGI	Photoperiod	Os01g0182600	LOC_Os01g08700	OsR498G0100279000.01	YLG01G000629	OsGI				YLG01G000629.t1
75	SPIN1	Photoperiod	LOC_Os02g49080.1	LOC_Os02g49080	OsR498G0204674100.01	YLG02G003311	SPIN1				YLG02G003311.t1
27	HD3a	Photoperiod	Os06g0157700	LOC_Os06g06320	OsR498G0611656900.01	YLG06G000449	HD3a				YLG06G000449.t1		do not cor
13	Ehd1	Photoperiod	Os10g0463400	LOC_Os10g32600	OsR498G1018858200.01	YLG10G001527	Ehd1	qPBN10-1	10	Doi et al. 2004	YLG10G001527.t1
5	Chl1	Photosynsthesis (Mg-chelatase subunit ChlD)	LOC_Os03g59640.1	LOC_Os03g59640	OsR498G0307254700.01	YLG03G004165	Chl1				YLG03G004165.t1
6	Chl9	Photosynsthesis (Mg-chelatase subunit ChlL)	LOC_Os03g36540.1	LOC_Os03g36540	OsR498G0306382200.01	YLG03G002494	Chl9				YLG03G002494.t1
55	PHD1	Photosynthesis	Os01g0367100	LOC_Os01g26920	OsR498G0100959800.01	YLG01G001826	PHD1				YLG01G001826.t1
14	Ehd2	Phtoperiod	Os10g0419200	LOC_Os10g28330	OsR498G1018735700.01		Ehd2
42	OsBRI1	Plant Height	LOC_Os01g52050	LOC_Os01g52050	OsR498G0101902000.01	YLG01G003386	OsBRI1				YLG01G003386.t1
16	EUI1	Plant height	Os05g0482400	LOC_Os05g40384	OsR498G0511060700.01	YLG05G002347	EUI1	qPH5	5	Luo et al. 2006	YLG05G002347.t1
47	OsEATB	Plant Height	LOC_Os09g28440	LOC_Os09g28440	OsR498G0969250200.01		OsEATB
39	NRL1 (OsCslD4)	Plant height	Os12g0555600	LOC_Os12g36890	OsR498G1221863800.01	YLG12G001822	NRL1 (OsCslD4)	qPH12	12	Hu et al. 2010	YLG12G001822.t1
33	LOG	Rate of spikelet formation	LOC_Os01g40630	LOC_Os01g40630	OsR498G0101433200.01	YLG01G002512	LOG				YLG01G002512.t1
61	Rc	Red pericarp	LOC_Os07g11020	LOC_Os07g11020	OsR498G0713747700.01	YLG07G000748	Rc	Domesticaton sweeps	7	Sweeney et al.	YLG07G000748.t1
71	Sdr4	Seed dormancy	LOC_Os07g39700	LOC_Os07g39700	OsR498G0714655100.01	YLG07G002302	Sdr4				YLG07G002302.t1
54	P/TMS12-1	Seed set	LOC_Os08g05710.1	LOC_Os08g05710	OsR498G0815206200.01		P/TMS12-1	qSS12	12	Zhou et al.
70	sd1	Semi-dwarfing	LOC_Os01g66100	LOC_Os01g66100	OsR498G0102466500.01	YLG01G004522	sd1	qPH-1	1	Sasaki et al. 2002	YLG01G004522.t1
68	SAG12-1	senescence	Os01g0907600	LOC_Os01g67980	OsR498G0102543100.01	YLG01G004686	SAG12-1				YLG01G004686.t1
69	SAG13	senescence	Os03g0269100	LOC_Os03g16230	OsR498G0305647600.01	YLG03G001247	SAG13				YLG03G001247.t1
76	SUB1	senescence	Os09g0286600	LOC_Os09g11460	OsR498G0916942000.01	YLG09G000465	SUB1				YLG09G000465.t1
76	SUB1	senescence	Os09g0287000	LOC_Os09g11480	OsR498G0916944400.01	YLG09G000467	SUB1				YLG09G000467.t1
67	SAG12	senescence	Os09g0497500	LOC_Os09g32230	OsR498G0917745200.01		SAG12
58	qSH1	Shattering	LOC_Os01g62920	LOC_Os01g62920	OsR498G0102332000.01	YLG01G004280	qSH1	Domesticaton sweeps	1	Konishi et al.	YLG01G004280.t1
50	OsSh1	Shattering	LOC_Os03g44710	LOC_Os03g44710	OsR498G0306675300.01	YLG03G003007	OsSh1				YLG03G003007.t1
73	Sh4	Shattering	LOC_Os04g57530	LOC_Os04g57530	OsR498G0409464600.01	YLG04G003244	Sh4	Domesticaton sweeps	4	Li et al. 2006a	YLG04G003244.t1
2	APO1	spikelet development	LOC_Os06g45460.1	LOC_Os06g45460	OsR498G0613125600.01	YLG06G002868	APO1				YLG06G002868.t1
77	TAC1	Tiller angle	Os09g0529300	LOC_Os09g35980	OsR498G0917840000.01	YLG09G001933	TAC1	qTA-9	9	Yu et al. 2007	YLG09G001933.t1
7	D10	Tillering	LOC_Os01g54270	LOC_Os01g54270	OsR498G0101984600.01	YLG01G003563	D10				YLG01G003563.t1
34	LRK1	Tillering	LOC_Os02g05980	LOC_Os02g05980	OsR498G0202991700.01		LRK1
52	OsTB1	Tillering	Os03g0706500	LOC_Os03g49880	OsR498G0306897300.01	YLG03G003386	OsTB1				YLG03G003386.t1
28	Htd1	Tillering	LOC_Os04g46470	LOC_Os04g46470	OsR498G0409034300.01	YLG04G002390	Htd1				YLG04G002390.t1
63	RFL	Tillering	LOC_Os04g51000	LOC_Os04g51000	OsR498G0409213000.01	YLG04G002716	RFL				YLG04G002716.t1
8	D3	Tillering	LOC_Os06g06050	LOC_Os06g06050	OsR498G0611643900.01	YLG06G000430	D3				YLG06G000430.t1
35	MOC1	Tillering	LOC_Os06g40780	LOC_Os06g40780	OsR498G0612922300.01	YLG06G002510	MOC1				YLG06G002510.t1
19	Ghd7	Tillering	LOC_Os07g15770	LOC_Os07g15770	OsR498G0713935400.01	YLG07G001035	Ghd7				YLG07G001035.t1

### Sheet: blast
Shuihui ortholog	Acuce1	Acuce2	qseqid	sseqid	pident	length	mismatch	gapopen	qstart	qend	sstart	ssend	evalue	bitscore		qseqid	sseqid	pident	length	mismatch	gapopen	qstart	qend	sstart	ssend	evalue	bitscore
OsR498G0100279000.01	YLG01G000629.t1	.	YLG01G000629.t1	OsR498G0100279000.01.T03	100	1160	0	0	1	1160	1	1160	0	2384
OsR498G0100344200.01	YLG01G000733.t1	.	YLG01G000733.t1	OsR498G0100344200.01.T01	99.76	417	1	0	1	417	1	417	0	824
OsR498G0100959800.01	YLG01G001826.t1	.	YLG01G001826.t1	OsR498G0100959800.01.T03	97.399	346	3	3	1	346	1	340	0	679
OsR498G0101433200.01	YLG01G002512.t1	.	YLG01G002512.t1	OsR498G0101433200.01.T01	100	242	0	0	1	242	1	242	8.4e-177	485
OsR498G0101902000.01	YLG01G003386.t1	.	YLG01G003386.t1	OsR498G0101902000.01.T01	99.911	1121	1	0	1	1121	1	1121	0	2275
OsR498G0101984600.01	YLG01G003563.t1	.	YLG01G003563.t1	OsR498G0101984600.01.T01	99.824	569	1	0	1	569	1	569	0	1171
OsR498G0102266700.01	YLG01G004145.t1	.	YLG01G004145.t1	OsR498G0102266700.01.T01	100	223	0	0	1	223	1	223	2.77e-166	457
OsR498G0102332000.01	YLG01G004280.t1	YLG05G002168.t1	YLG01G004280.t1	OsR498G0102332000.01.T01	100	612	0	0	1	612	1	612	0	1246
OsR498G0102466500.01	YLG01G004522.t1	.
OsR498G0102543100.01	YLG01G004686.t1	.	YLG01G004686.t1	OsR498G0102543100.01.T01	100	371	0	0	1	371	1	371	0	769
OsR498G0202991700.01	.	.
OsR498G0203315700.01	YLG02G001006.t1	.	YLG02G001006.t1	OsR498G0203315700.01.T02	100	425	0	0	1	425	1	425	0	886
OsR498G0204510600.01	YLG02G002991.t1	YLG04G002505.t1	YLG02G002991.t1	OsR498G0204510600.01.T01	100	804	0	0	1	804	1	804	0	1649
OsR498G0204674100.01	YLG02G003311.t1	.	YLG02G003311.t1	OsR498G0204674100.01.T01	99.6	250	1	0	37	286	92	341	0	510
OsR498G0204681300.01	YLG02G003318.t1	.	YLG02G003318.t1	OsR498G0204681300.01.T06	99.775	444	1	0	15	458	31	474	0	922
OsR498G0305496100.01	YLG03G000949.t1	.	YLG03G000949.t1	OsR498G0305496100.01.T01	100	506	0	0	1	506	1	506	0	1042
OsR498G0305647600.01	YLG03G001247.t1	.	YLG03G001247.t1	OsR498G0305647600.01.T01	87.338	308	0	1	1	269	1	308	0	532
OsR498G0306318000.01	YLG03G002417.t1	.	YLG03G002417.t1	OsR498G0306318000.01.T01	99.336	1054	1	1	1	1054	1	1048	0	2166
OsR498G0306382200.01	YLG03G002494.t1	.	YLG03G002494.t1	OsR498G0306382200.01.T01	99.759	415	1	0	1	415	1	415	0	833
OsR498G0306675300.01	YLG03G003007.t1	.	YLG03G003007.t1	OsR498G0306675300.01.T04	100	186	0	0	1	186	1	186	1.71e-141	391
OsR498G0306897300.01	YLG03G003386.t1	.	YLG03G003386.t1	OsR498G0306897300.01.T01	100	379	0	0	1	379	11	389	0	776
OsR498G0307059800.01	YLG03G003731.t1	.	YLG03G003731.t1	OsR498G0307059800.01.T03	97.233	253	0	1	1	246	1	253	0	498
OsR498G0307254700.01	YLG03G004165.t1	.	YLG03G004165.t1	OsR498G0307254700.01.T01	100	754	0	0	1	754	1	754	0	1525
OsR498G0408530100.01	YLG04G001424.t1	YLG02G002042.t1	YLG04G001424.t1	OsR498G0408530100.01.T01	99.666	598	2	0	585	1182	1	598	0	1224
OsR498G0408699100.01	.	.
OsR498G0408699700.01	.	.
OsR498G0408715400.01	YLG04G001778.t1	.	YLG04G001778.t1	OsR498G0408715400.01.T01	100	505	0	0	1	505	1	505	0	1033		YLG12G001902.t1	OsR498G0409213000.01.T01	90.845	142	9	2	1	139	1	141	2.45e-70	216
OsR498G0409034300.01	YLG04G002390.t1	.	YLG04G002390.t1	OsR498G0409034300.01.T01	99.505	606	3	0	1	606	1	606	0	1241
OsR498G0409213000.01	YLG04G002716.t1	.	YLG04G002716.t1	OsR498G0409213000.01.T01	100	389	0	0	1	389	1	389	0	799		YLG04G002912.t1	OsR498G0409310700.01.T01	98.655	223	3	0	76	298	1	223	2.28e-166	471
OsR498G0409276700.01	YLG04G002847.t1	.	YLG04G002847.t1	OsR498G0409276700.01.T02	99.656	582	2	0	1	582	1	582	0	1199
OsR498G0409310700.01	YLG04G002913.t1	cor (Raw: YLG04G002913.t1)	YLG04G002913.t1	OsR498G0409310700.01.T01	100	193	0	0	1	193	235	427	2.85e-140	400
OsR498G0409415100.01	YLG04G003130.t1	.	YLG04G003130.t1	OsR498G0409415100.01.T01	100	416	0	0	1	416	1	416	0	852
OsR498G0409464600.01	YLG04G003244.t1	.	YLG04G003244.t1	OsR498G0409464600.01.T01	100	390	0	0	1	390	1	390	0	771
OsR498G0509898500.01	YLG05G000615.t1	YLG01G000686.t1	YLG05G000615.t1	OsR498G0509898500.01.T01	94.567	497	0	1	1	497	1	470	0	922
OsR498G0511060700.01	YLG05G002347.t1	.
OsR498G0611577100.01	YLG06G000245.t1	.	YLG06G000245.t1	OsR498G0611577100.01.T01	100	611	0	0	1	611	1	611	0	1266		YLG06G000449.t1	OsR498G0611656900.01.T01	91.237	194	1	1	1	194	1	178	1.99e-128	358
OsR498G0611607800.01	YLG06G000330.t1	.	YLG06G000330.t1	OsR498G0611607800.01.T01	99.342	760	5	0	1	760	1	760	0	1560
OsR498G0611643900.01	YLG06G000430.t1	.	YLG06G000430.t1	OsR498G0611643900.01.T04	82.92	726	74	8	6	689	3	720	0	1152
OsR498G0611656900.01	YLG06G000449.t1	do not cor	YLG06G000448.t1	OsR498G0611656900.01.T01	91.62	179	14	1	1	178	1	179	5.51e-122	341
OsR498G0611814100.01	YLG06G000770.t1	.	YLG06G000770.t1	OsR498G0611814100.01.T02	100	87	0	0	1	87	1	87	1.78e-60	189
OsR498G0611935700.01	YLG06G000960.t1	.	YLG06G000960.t1	OsR498G0611935700.01.T01	99.012	810	1	1	1	803	1	810	0	1622
OsR498G0612090600.01	.	.
OsR498G0612895800.01	YLG06G002461.t1	.	YLG06G002461.t1	OsR498G0612895800.01.T01	100	289	0	0	1	289	1	289	0	597
OsR498G0612922300.01	YLG06G002510.t1	.	YLG06G002510.t1	OsR498G0612922300.01.T01	99.773	441	1	0	1	441	1	441	0	868
OsR498G0613125600.01	YLG06G002868.t1	.	YLG06G002868.t1	OsR498G0613125600.01.T01	100	96	0	0	91	186	14	109	5.85e-45	153
OsR498G0713747700.01	YLG07G000748.t1	.	YLG07G000748.t1	OsR498G0713747700.01.T01	98.523	474	2	1	1	469	1	474	0	987
OsR498G0713935400.01	YLG07G001035.t1	.	YLG07G001035.t1	OsR498G0713935400.01.T01	98.833	257	3	0	31	287	1	257	0	520
OsR498G0714655100.01	YLG07G002302.t1	.	YLG07G002302.t1	OsR498G0714655100.01.T01	97.959	343	6	1	1	343	1	342	0	652
OsR498G0714754700.01	YLG07G002516.t1	.	YLG07G002516.t1	OsR498G0714754700.01.T03	99.853	1365	2	0	1	1365	1	1365	0	2803
OsR498G0714927600.01	YLG07G002924.t1	.	YLG07G002924.t1	OsR498G0714927600.01.T01	100	318	0	0	1	318	1	318	0	638
OsR498G0815206200.01	.	.
OsR498G0815298200.01	YLG08G000520.t1	.	YLG08G000520.t1	OsR498G0815298200.01.T02	100	170	0	0	126	295	1	170	1.53e-116	332
OsR498G0815299300.01	YLG08G000521.t1	.	YLG08G000521.t1	OsR498G0815299300.01.T01	100	624	0	0	1	624	1	624	0	1275
OsR498G0816442600.01	YLG08G002408.t1	.	YLG08G002408.t1	OsR498G0816442600.01.T01	88.515	357	31	2	1	357	1	347	2.77e-155	446
OsR498G0916942000.01	YLG09G000465.t1	.	YLG09G000465.t1	OsR498G0916942000.01.T01	97.021	235	4	1	1	235	1	232	3.01e-162	447
OsR498G0916944400.01	YLG09G000467.t1	.	YLG09G000467.t1	OsR498G0916944400.01.T02	98.785	247	1	2	1	246	1	246	9.18e-175	481
OsR498G0917547300.01	YLG09G001341.t1	.	YLG09G001341.t1	OsR498G0917547300.01.T01	100	68	0	0	1	68	1	68	3.16e-47	167
OsR498G0917745200.01	.	.														YLG12G000021.t1	OsR498G1119275700.01.T01	98.454	194	0	1	1	191	1	194	4.13e-140	390
OsR498G0917840000.01	YLG09G001933.t1	.	YLG09G001933.t1	OsR498G0917840000.01.T02	99.191	371	3	0	1	371	1	371	0	737
OsR498G0969250200.01
OsR498G1018735700.01	.	.
OsR498G1018858200.01	YLG10G001527.t1	.	YLG10G001527.t1	OsR498G1018858200.01.T01	100	253	0	0	1	253	89	341	0	536
OsR498G1119275700.01	YLG12G000018.t1		YLG12G000018.t1	OsR498G1119275700.01.T01	100	234	0	0	1	234	1	234	7.34e-176	482
OsR498G1119431200.01	YLG11G000377.t1	.	YLG11G000377.t1	OsR498G1119431200.01.T01	100	173	0	0	1	173	1	173	2.59e-128	357
OsR498G1220786500.01	YLG12G000018.t1	.	YLG12G000018.t1	OsR498G1119275700.01.T01	100	234	0	0	1	234	1	234	7.34e-176	482
OsR498G1221863800.01	YLG12G001822.t1	.	YLG12G001822.t1	OsR498G1221863800.01.T01	99.588	1215	1	1	1	1215	1	1211	0	2482
