## Supplementary Table S11 for "Population genomics of the rice landrace Acuce reveals exceptional dynamics of immune receptors"

### Sheet: Sheet1
Sample	Reads	Base (bp)	Depth		R498 Length
20	38729318	5809397700	14.8584		390983850
38	34589404	5188410600	13.2701
60	44400130	6660019500	17.034
81	46003228	6900484200	17.649
82	40480764	6072114600	15.5303
84	37757376	5663606400	14.4855
85	39877632	5981644800	15.299
88	45839884	6875982600	17.5864
92	43864566	6579684900	16.8285
94	43345758	6501863700	16.6295
95	40909048	6136357200	15.6947
96	35740964	5361144600	13.7119
97	40495422	6074313300	15.536
98	39832470	5974870500	15.2816
99	44391586	6658737900	17.0307
101	32901288	4935193200	12.6225
104	20562822	3084423300	7.88888
105	36476050	5471407500	13.9939
110	22309692	3346453800	8.55906
111	38671886	5800782900	14.8364
121	41552014	6232802100	15.9413
122	47710910	7156636500	18.3042
124	36673442	5501016300	14.0697
125	44091186	6613677900	16.9155
126	29677550	4451632500	11.3857
127	28500184	4275027600	10.934
128	35269294	5290394100	13.531
130	43379658	6506948700	16.6425
131	32128986	4819347900	12.3262
133	33707628	5056144200	12.9318
134	31537312	4730596800	12.0992
136	22672388	3400858200	8.69821
137	31223552	4683532800	11.9788
138	29012004	4351800600	11.1304
140	26471772	3970765800	10.1558
141	38671680	5800752000	14.8363
142	48836598	7325489700	18.736
143	44533952	6680092800	17.0853
144	48836598	7325489700	18.736
145	40163640	6024546000	15.4087
146	30796908	4619536200	11.8152
147	35851912	5377786800	13.7545
148	26604882	3990732300	10.2069
149	34312026	5146803900	13.1637
152	28025070	4203760500	10.7517
154	31600166	4740024900	12.1233
155	29112094	4366814100	11.1688
161	32460792	4869118800	12.4535
163	45915564	6887334600	17.6154
164	46103064	6915459600	17.6873
169	31751576	4762736400	12.1814
170	29889620	4483443000	11.4671
171	35861716	5379257400	13.7583
177	36326542	5448981300	13.9366
178	36103168	5415475200	13.8509
179	32440594	4866089100	12.4458
180	27895840	4184376000	10.7022
181	32173086	4825962900	12.3431
182	31252784	4687917600	11.9901
183	31557762	4733664300	12.1071
184	38093566	5714034900	14.6145
189	32793122	4918968300	12.581
190	39933494	5990024100	15.3204
191	46751320	7012698000	17.936
192	42200920	6330138000	16.1903
205	43455652	6518347800	16.6717
206	39825326	5973798900	15.2789
207	37755630	5663344500	14.4849
208	44186834	6628025100	16.9522
218	37979678	5696951700	14.5708
219	38017440	5702616000	14.5853
225	30115588	4517338200	11.5538
227	34436416	5165462400	13.2114
228	44129150	6619372500	16.93
229	37595436	5639315400	14.4234
238	36702968	5505445200	14.081
239	35489144	5323371600	13.6153
240	39905820	5985873000	15.3098
241	35641434	5346215100	13.6737
242	40822280	6123342000	15.6614
243	49324712	7398706800	18.9233
245	42538574	6380786100	16.3198
246	37303838	5595575700	14.3115
247	34181202	5127180300	13.1135
248	36859974	5528996100	14.1412
251	44569572	6685435800	17.099
252	37358244	5603736600	14.3324
253	37106166	5565924900	14.2357
254	33868186	5080227900	12.9934
255	35660130	5349019500	13.6809
256	41202160	6180324000	15.8071
265	39369382	5905407300	15.104
266	34512978	5176946700	13.2408
267	42180200	6327030000	16.1823
268	36743066	5511459900	14.0964
285	44963356	6744503400	17.2501
286	41880612	6282091800	16.0674
287	49993824	7499073600	19.18
288	42290126	6343518900	16.2245
304	46367652	6955147800	17.7888
307	40284420	6042663000	15.455
309	34482194	5172329100	13.229
310	40612146	6091821900	15.5808
311	32565388	4884808200	12.4936
312	36981038	5547155700	14.1877
317	34281370	5142205500	13.152
318	43390536	6508580400	16.6467
319	36923124	5538468600	14.1655
320	43034176	6455126400	16.51
321	32428082	4864212300	12.441
322	35644350	5346652500	13.6749
323	46274804	6941220600	17.7532
324	48696058	7304408700	18.6821
325	44395962	6659394300	17.0324
326	34429092	5164363800	13.2086
327	34328600	5149290000	13.1701
328	52880354	7932053100	20.2874
332	54137864	8120679600	20.7699
333	41828602	6274290300	16.0474
334	47397026	7109553900	18.1838
335	40770208	6115531200	15.6414
336	42517976	6377696400	16.3119
341	63714622	9557193300	24.444
342	36074398	5411159700	13.8399
343	37615332	5642299800	14.431
344	37658810	5648821500	14.4477
345	45132742	6769911300	17.3151
347	45089960	6763494000	17.2987
349	46804208	7020631200	17.9563
350	45175806	6776370900	17.3316
351	44113674	6617051100	16.9241
352	40563396	6084509400	15.562
353	44842808	6726421200	17.2038
354	42390366	6358554900	16.263
355	46821444	7023216600	17.9629
356	45126034	6768905100	17.3125
358	42488866	6373329900	16.3007
359	41635242	6245286300	15.9733
360	46910592	7036588800	17.9971
361	50951764	7642764600	19.5475
362	52129292	7819393800	19.9993
363	52133154	7819973100	20.0008
365	40367262	6055089300	15.4868
366	38117006	5717550900	14.6235
367	48102370	7215355500	18.4544
368	43904322	6585648300	16.8438
369	44817748	6722662200	17.1942
370	45480670	6822100500	17.4485
371	45624506	6843675900	17.5037
372	47142396	7071359400	18.0861
373	37185424	5577813600	14.2661
374	34602552	5190382800	13.2752
375	45589012	6838351800	17.4901
376	42837698	6425654700	16.4346
377	39037086	5855562900	14.9765
378	40436154	6065423100	15.5132
379	38686200	5802930000	14.8419
380	36234630	5435194500	13.9013
381	47627370	7144105500	18.2721
382	34725768	5208865200	13.3225
383	39313202	5896980300	15.0824
384	42219374	6332906100	16.1974
385	40199960	6029994000	15.4226
386	42111690	6316753500	16.156
387	47240090	7086013500	18.1235
388	42952038	6442805700	16.4784
389	49383314	7407497100	18.9458
390	44972916	6745937400	17.2537
391	36763816	5514572400	14.1043
392	39748140	5962221000	15.2493
393	48717574	7307636100	18.6904
394	45256720	6788508000	17.3626
395	41839470	6275920500	16.0516
396	37885232	5682784800	14.5346
398	44985824	6747873600	17.2587
415	41450672	6217600800	15.9024
416	37205380	5580807000	14.2738
419	44128826	6619323900	16.9299
428	38148082	5722212300	14.6354
429	29949796	4492469400	11.4902
432	33693888	5054083200	12.9266
433	37454678	5618201700	14.3694
434	34800934	5220140100	13.3513
435	30931128	4639669200	11.8667
437	32868184	4930227600	12.6098
438	31661876	4749281400	12.147
439	35952632	5392894800	13.7931
443	39030918	5854637700	14.9741
447	40960736	6144110400	15.7145
451	32799272	4919890800	12.5834
455	36339710	5450956500	13.9416
456	39985406	5997810900	15.3403
109-2	25317764	3797664600	9.7131
112-2	63320280	9498042000	24.2927
150-2	31072310	4660846500	11.9208
151-2	28279646	4241946900	10.8494
17-2	31515748	4727362200	12.0909
18-2	32196630	4829494500	12.3522
19-2	32518538	4877780700	12.4757
214-2	38917740	5837661000	14.9307
215-2	39139062	5870859300	15.0156
216-2	32499408	4874911200	12.4683
223-2	34593102	5188965300	13.2716
224-2	35226828	5284024200	13.5147
33-2	31587388	4738108200	12.1184
34-2	35860154	5379023100	13.7577
35-2	33414524	5012178600	12.8194
36-2	39596140	5939421000	15.191
40-2	32167152	4825072800	12.3408
41-2	40423916	6063587400	15.5085
42-2	29681156	4452173400	11.3871
43-2	33613532	5042029800	12.8957
44-2	35184076	5277611400	13.4983
5-2	35853702	5378055300	13.7552
53-2	30347346	4552101900	11.6427
54-2	27367378	4105106700	10.4994
55-2	27534476	4130171400	10.5635
56-2	31512138	4726820700	12.0896
57-2	40102786	6015417900	15.3853
6-2	35269194	5290379100	13.5309
67-2	42461618	6369242700	16.2903
7-2	34377072	5156560800	13.1887
73-2	45368412	6805261800	17.4055
74-2	46486040	6972906000	17.8343
75-2	33234202	4985130300	12.7502
76-2	43560294	6534044100	16.7118
8-2	33301586	4995237900	12.7761
A1	37362624	5604393600	14.3341
A10	46679270	7001890500	17.9084
A11	45258944	6788841600	17.3635
A12	42760806	6414120900	16.4051
A13	40090454	6013568100	15.3806
A14	36869584	5530437600	14.1449
A15	46373510	6956026500	17.7911
A16	35150194	5272529100	13.4853
A17	34232640	5134896000	13.1333
A18	54567948	8185192200	20.9349
A19	29742034	4461305100	11.4105
A2	37638268	5645740200	14.4398
A20	33082988	4962448200	12.6922
A21	33514758	5027213700	12.8579
A22	35379238	5306885700	13.5732
A23	38189666	5728449900	14.6514
A24	34983504	5247525600	13.4213
A25	32482376	4872356400	12.4618
A26	34286970	5143045500	13.1541
A27	31826288	4773943200	12.2101
A28	40691028	6103654200	15.611
A29	31562202	4734330300	12.1088
A3	34427542	5164131300	13.208
A30	38505850	5775877500	14.7727
A31	30375382	4556307300	11.6534
A32	34244812	5136721800	13.1379
A33	29228296	4384244400	11.2134
A34	37899078	5684861700	14.5399
A35	33229286	4984392900	12.7483
A36	30646622	4596993300	11.7575
A37	36637476	5495621400	14.0559
A38	41345604	6201840600	15.8621
A39	56528984	8479347600	21.6872
A4	41163290	6174493500	15.7922
A40	34440818	5166122700	13.2131
A41	34102400	5115360000	13.0833
A42	28972460	4345869000	11.1152
A43	32752320	4912848000	12.5653
A44	39941206	5991180900	15.3233
A45	33458732	5018809800	12.8364
A46	31824686	4773702900	12.2095
A47	35670758	5350613700	13.685
A48	28075754	4211363100	10.7712
A49	31063172	4659475800	11.9173
A5	33698702	5054805300	12.9284
A50	34697196	5204579400	13.3115
A51	28803028	4320454200	11.0502
A52	30485700	4572855000	11.6958
A53	33284530	4992679500	12.7695
A54	31957102	4793565300	12.2603
A55	27699140	4154871000	10.6267
A56	27289310	4093396500	10.4695
A57	29365636	4404845400	11.2661
A58	34328978	5149346700	13.1702
A59	31389830	4708474500	12.0426
A6	41950330	6292549500	16.0941
A60	39317300	5897595000	15.084
A61	35780528	5367079200	13.7271
A62	36075126	5411268900	13.8401
A63	39096722	5864508300	14.9994
A64	33394878	5009231700	12.8119
A65	31439986	4715997900	12.0619
A66	34499140	5174871000	13.2355
A67	31615530	4742329500	12.1292
A68	33381466	5007219900	12.8067
A69	47302504	7095375600	18.1475
A7	45691730	6853759500	17.5295
A70	31507840	4726176000	12.0879
A71	28624552	4293682800	10.9817
A72	30068402	4510260300	11.5357
A73	28570858	4285628700	10.9611
A74	50648990	7597348500	19.4314
A75	40771346	6115701900	15.6418
A76	39675210	5951281500	15.2213
A77	44644410	6696661500	17.1277
A78	45084324	6762648600	17.2965
A79	36555456	5483318400	14.0244
A8	51308374	7696256100	19.6843
A80	33349236	5002385400	12.7944
A81	34713270	5206990500	13.3177
A82	35897964	5384694600	13.7722
A83	33004456	4950668400	12.6621
A84	43780376	6567056400	16.7962
A85	44350230	6652534500	17.0149
A86	47342244	7101336600	18.1627
A87	45843044	6876456600	17.5876
A88	41478622	6221793300	15.9132
A89	49215078	7382261700	18.8812
A9	35957466	5393619900	13.795
B1	42043018	6306452700	16.1297
B10	31973722	4796058300	12.2666
B100	34255380	5138307000	13.142
B102	34922876	5238431400	13.3981
B103	42940996	6441149400	16.4742
B104	48338208	7250731200	18.5448
B105	48430732	7264609800	18.5803
B106	36535790	5480368500	14.0169
B108	36520114	5478017100	14.0109
B11	39389920	5908488000	15.1118
B111	35915796	5387369400	13.779
B112	42145148	6321772200	16.1689
B113	27440744	4116111600	10.5276
B114	32386292	4857943800	12.4249
B115	37652112	5647816800	14.4451
B117	47662200	7149330000	18.2855
B118	44294542	6644181300	16.9935
B119	46746738	7012010700	17.9343
B12	37839692	5675953800	14.5171
B121	27675324	4151298600	10.6176
B122	34493494	5174024100	13.2333
B123	29880556	4482083400	11.4636
B125	41053310	6157996500	15.75
B126	36481592	5472238800	13.9961
B128	31910586	4786587900	12.2424
B129	33513718	5027057700	12.8575
B13	38121628	5718244200	14.6253
B130	30176546	4526481900	11.5772
B131	39198380	5879757000	15.0384
B132	30689618	4603442700	11.774
B133	33719934	5057990100	12.9366
B134	30024378	4503656700	11.5188
B135	35411584	5311737600	13.5856
B136-4	38345512	5751826800	14.7112
B137-2	53959324	8093898600	20.7014
B137-3	32314210	4847131500	12.3973
B137-4	43421684	6513252600	16.6586
B14	37444164	5616624600	14.3654
B15	36773886	5516082900	14.1082
B16	41134180	6170127000	15.781
B170	34223350	5133502500	13.1297
B172	40136858	6020528700	15.3984
B183	39619934	5942990100	15.2001
B184	34428244	5164236600	13.2083
B184	34428244	5164236600	13.2083
B185	34368936	5155340400	13.1856
B185	34368936	5155340400	13.1856
B186	28586612	4287991800	10.9672
B186	28586612	4287991800	10.9672
B187	37715816	5657372400	14.4696
B187	37715816	5657372400	14.4696
B188	34048152	5107222800	13.0625
B189	34464058	5169608700	13.2221
B19	33438984	5015847600	12.8288
B190	33824796	5073719400	12.9768
B191	33139984	4970997600	12.7141
B192	36780802	5517120300	14.1109
B193	32795252	4919287800	12.5818
B194	30117228	4517584200	11.5544
B2	38129754	5719463100	14.6284
B201	32074570	4811185500	12.3053
B202	38520590	5778088500	14.7783
B21	35035398	5255309700	13.4412
B22	38256922	5738538300	14.6772
B23	30795736	4619360400	11.8147
B24	37486230	5622934500	14.3815
B25	45969260	6895389000	17.636
B26-2	31640564	4746084600	12.1388
B27-2	36455412	5468311800	13.986
B28	31085882	4662882300	11.926
B29	39665970	5949895500	15.2178
B3	49177808	7376671200	18.8669
B30-2	35451196	5317679400	13.6008
B31	31102618	4665392700	11.9324
B32-2	35590006	5338500900	13.654
B33	34114460	5117169000	13.0879
B35-2	37493590	5624038500	14.3843
B36-2	43269028	6490354200	16.6001
B37-2	35531080	5329662000	13.6314
B38	43659970	6548995500	16.75
B39	32191206	4828680900	12.3501
B4	48072590	7210888500	18.4429
B40	27878300	4181745000	10.6954
B41-2	37177504	5576625600	14.2631
B43	32639280	4895892000	12.522
B44	33985864	5097879600	13.0386
B47	26445082	3966762300	10.1456
B48	51303780	7695567000	19.6826
B49	50828278	7624241700	19.5001
B5	33771150	5065672500	12.9562
B50	31283480	4692522000	12.0018
B51-2	41106254	6165938100	15.7703
B52	42209910	6331486500	16.1937
B53	34853562	5228034300	13.3715
B54	42992538	6448880700	16.494
B55	32577884	4886682600	12.4984
B56	33079226	4961883900	12.6908
B57	30909416	4636412400	11.8583
B59	42511158	6376673700	16.3093
B6	50758702	7613805300	19.4735
B60-2	32744864	4911729600	12.5625
B62	39694128	5954119200	15.2286
B63	37713122	5656968300	14.4685
B65	32254838	4838225700	12.3745
B66	43667788	6550168200	16.753
B67	29768308	4465246200	11.4205
B68	37757192	5663578800	14.4855
B69	31081342	4662201300	11.9243
B7	39194420	5879163000	15.0368
B70	40932852	6139927800	15.7038
B71	31491650	4723747500	12.0817
B72	38829404	5824410600	14.8968
B73	50603252	7590487800	19.4138
B74	31956736	4793510400	12.2601
B75	26858028	4028704200	10.304
B76	39610950	5941642500	15.1966
B77	31225688	4683853200	11.9797
B79	36979796	5546969400	14.1872
B8	42747702	6412155300	16.4001
B80	34016374	5102456100	13.0503
B81	36598328	5489749200	14.0409
B82	31504266	4725639900	12.0865
B83	30447688	4567153200	11.6812
B84	30271872	4540780800	11.6137
B85-2	35051928	5257789200	13.4476
B86	42072998	6310949700	16.1412
B87	28812496	4321874400	11.0538
B88-2	36061362	5409204300	13.8349
B89	43994640	6599196000	16.8784
B9	44974936	6746240400	17.2545
B90	39548720	5932308000	15.1728
B91	30785834	4617875100	11.8109
B92	35244354	5286653100	13.5214
B93	35131336	5269700400	13.4781
B94	36843336	5526500400	14.1349
B95	38914026	5837103900	14.9293
B96	35105828	5265874200	13.4683
B97	38979938	5846990700	14.9546
B98	44866754	6730013100	17.213
